# Variation in maize chlorophyll biosynthesis alters plant architecture

**DOI:** 10.1101/2020.01.24.917732

**Authors:** Rajdeep S. Khangura, Gurmukh S. Johal, Brian P. Dilkes

**Affiliations:** Department of Botany and Plant Pathology, Purdue University, West Lafayette, Indiana 47907; Center for Plant Biology, Purdue University, West Lafayette, Indiana 47907; Department of Biochemistry, Purdue University, West Lafayette, Indiana 47907

**Author notes:** Corresponding Authors Brian P. Dilkes, 170 S University Ave, Purdue University, West Lafayette, Indiana 47907, Gurmukh S. Johal, 915 W State St, Purdue University, West Lafayette, Indiana 47907.

**Keywords:** protoporphyrin IX, tassel architecture, axillary meristem, sugar signaling, shade avoidance, metabolism

## Abstract

Chlorophyll is a tetrapyrrole metabolite essential for photosynthesis in plants. The *oil yellow1* (*oy1*) gene of maize encodes subunit I of Magnesium chelatase, the enzyme catalyzing the first committed step of chlorophyll biosynthesis. A range of chlorophyll contents and net CO_2_ assimilation rates can be achieved in maize by combining a semi-dominant mutant allele, *Oy1-N1989,* and cis-regulatory alleles encoded by the Mo17 inbred called *very oil yellow1* (*vey1*). We previously demonstrated that these allelic interactions can delay reproductive maturity. In this study, we demonstrate that multiple gross morphological traits respond to a reduction in chlorophyll. We found that stalk width, number of lateral branches (tillers), and branching of the inflorescence decline with a decrease in chlorophyll level. Chlorophyll variation suppressed tillering in multiple maize mutants including *teosinte branched1*, *grassy tiller1*, and *Tillering1* as well as the *tiller number1* QTL responsible for tillering in many sweet corn varieties. In contrast to these traits, plant height showed a non-linear response to chlorophyll levels. Weak suppression of *Oy1-N1989* by *vey1^B73^* resulted in a significant increase in mutant plant height. This was true in multiple mapping populations, isogenic inbreds, and hybrid backgrounds. Enhancement of the *Oy1-N1989* mutants by the *vey1^Mo17^* allele reduced chlorophyll contents and plant height in mapping populations and isogenic inbred background. We demonstrate that the effects of reduced chlorophyll content on plant growth and development are complex and that the genetic relationship depends on the trait. We propose that growth control for branching and architecture are downstream of energy balance sensing.
