## Supplemental Table S1 for "Variation in maize chlorophyll biosynthesis alters plant architecture"

### Sheet: Sheet1
S.No.	IBM_ID	MT_CCMI	MT_CCMII	WT_CCMI	WT_CCMII	MT_DTA	MT_DTS	WT_DTA	WT_DTS	Ratio_DTA	Ratio_DTS	Diff_DTA	Diff_DTS	MT_SW	WT_SW	Ratio_SW	Diff_SW	MT_FlHT	WT_FlHT	Ratio_FlHT	Diff_FlHT
1	MO001	6.3	17.5	45.3	49.6	74	74	65	66	1.13846	1.12121	-9	-8	22.7	24	0.945833	1.3	202.7	190.8	1.06237	-11.9
2	MO003	8.3	16.2	35.5	37.3	72	72	62	65	1.16129	1.10769	-10	-7	18.9	22.8	0.828947	3.9	212	194.2	1.09166	-17.8
3	MO007	4	5.8	46.8	54.8	73	72	61	62	1.19672	1.16129	-12	-10	20.5	25.3	0.810277	4.8	163.3	193	0.846114	29.7
4	MO008	10.3	16.1	47.4	51.9	67	67	62	64	1.08065	1.04688	-5	-3	20.5	24	0.854167	3.5	202.5	191.3	1.05855	-11.2
5	MO010	11.4	18.6	48.2	42.9	68	67	61	62	1.11475	1.08065	-7	-5	21	21.3	0.985915	0.3	225	211.5	1.06383	-13.5
6	MO013	8.7	16.3	33.7	47.7	69	69	64	65	1.07812	1.06154	-5	-4	21.6	23.5	0.919149	1.9	206.5	196.5	1.05089	-10
7	MO014	3.5	5.1	54.6	47.3	75	75	59	60	1.27119	1.25	-16	-15	17.8	24.3	0.73251	6.5	184.3	185.7	0.992461	1.4
8	MO016	3.2	6.2	52.3	43.9	76	76	64	65	1.1875	1.16923	-12	-11	19	23.8	0.798319	4.8	179	192.8	0.928423	13.8
9	MO017	9.3	21.4	54.3	67.9	69	68	64	65	1.07812	1.04615	-5	-3	22.9	23.2	0.987069	0.3	224	212.3	1.05511	-11.7
10	MO018	8	18.2	34.3	51.2	67	67	62	64	1.08065	1.04688	-5	-3	24.5	22.8	1.07456	-1.7	177	173	1.02312	-4
11	MO019	8.4	14.5	36.9	40.9	70	69	68	68	1.02941	1.01471	-2	-1	20.6	22.7	0.907489	2.1	198	188.7	1.04928	-9.3
12	MO021	3.6	5.4	50.1	65.4	76	76	59	61	1.28814	1.2459	-17	-15	15.5	24.3	0.63786	8.8	198.5	194.5	1.02057	-4
13	MO022	8.6	15.8	46.3	45.7	72	70	67	67	1.07463	1.04478	-5	-3	24.4	23.6	1.0339	-0.8	220.5	210.8	1.04602	-9.7
14	MO023	3.1	3.8	47.9	55.2	79	77	60	61	1.31667	1.2623	-19	-16	14.8	25.5	0.580392	10.7	172.5	201.8	0.854807	29.3
15	MO024	8.6	19.2	47.1	50.3	69	67	63	65	1.09524	1.03077	-6	-2	23.8	23	1.03478	-0.8	234.5	224.5	1.04454	-10
16	MO025	3.6	6.9	49.6	57.9	76	76	60	61	1.26667	1.2459	-16	-15	15.8	22.6	0.699115	6.8	160.7	185	0.868649	24.3
17	MO028	4.3	5.5	35	52.5	76	76	60	61	1.26667	1.2459	-16	-15	15.6	23	0.678261	7.4	180.8	187.2	0.965812	6.4
18	MO029	11.8	19.6	47.8	41.9	70	70	65	66	1.07692	1.06061	-5	-4	21.4	20.9	1.02392	-0.5	199	201.8	0.986125	2.8
19	MO031	3.2	5.2	41.9	54.9	79	77	65	65	1.21538	1.18462	-14	-12	17.8	25.8	0.689922	8	207.8	207	1.00386	-0.8
20	MO032	4	7.1	57.9	52.3	74	74	61	64	1.21311	1.15625	-13	-10	18.8	23.1	0.813853	4.3	212.3	223.4	0.950313	11.1
21	MO033	12	19.5	46.5	52.9	72	72	62	65	1.16129	1.10769	-10	-7	22.8	25.7	0.88716	2.9	208	203.4	1.02262	-4.6
22	MO036	3.3	4.6	39	54	74	73	61	62	1.21311	1.17742	-13	-11	19.2	25.3	0.758893	6.1	199.2	223	0.893274	23.8
23	MO039	4.1	5.7	52.6	52.4	73	73	60	62	1.21667	1.17742	-13	-11	17.5	21.9	0.799087	4.4	207.4	212	0.978302	4.6
24	MO040	11	22.5	42.2	62.9	72	70	66	66	1.09091	1.06061	-6	-4	24.8	25.1	0.988048	0.3	243	219.5	1.10706	-23.5
25	MO042	10	18.6	53	47.4	68	68	63	65	1.07937	1.04615	-5	-3	22	23.5	0.93617	1.5	211	191.3	1.10298	-19.7
26	MO044	2.8	4.4	42.8	52.7	75	75	59	59	1.27119	1.27119	-16	-16	20	26	0.769231	6	151	191	0.790576	40
27	M0045	6.9	12.6	41.8	42.4	69	69	60	62	1.15	1.1129	-9	-7	26.8	26.5	1.01132	-0.3	196	193.5	1.01292	-2.5
28	MO047	4	8.1	35.7	36.7	76	75	66	67	1.15152	1.1194	-10	-8	20.6	25	0.824	4.4	196	193	1.01554	-3
29	MO048	6.4	18.2	30.3	35.5	72	72	66	67	1.09091	1.07463	-6	-5	26.8	29	0.924138	2.2	226.2	221	1.02353	-5.2
30	MO051	4	7.3	40.2	45.6	75	75	61	62	1.22951	1.20968	-14	-13	14.3	21.9	0.652968	7.6	198.5	205.4	0.966407	6.9
31	MO052	10.7	15.5	53.1	56.3	67	67	61	61	1.09836	1.09836	-6	-6	23	22.8	1.00877	-0.2	196.5	182.8	1.07495	-13.7
32	MO054	8.4	13.9	50.6	43.7	72	70	65	66	1.10769	1.06061	-7	-4	24.8	23.8	1.04202	-1	229	215.8	1.06117	-13.2
33	MO055	16.9	24.5	38.6	37.7	65	65	63	64	1.03175	1.01562	-2	-1	23.3	24	0.970833	0.7	205.5	192.3	1.06864	-13.2
34	MO056	8.8	18	41.6	44.9	69	68	64	65	1.07812	1.04615	-5	-3	24.2	22.6	1.0708	-1.6	200.4	190.4	1.05252	-10
35	MO057	9.2	19.6	47.9	45.4	68	68	65	67	1.04615	1.01493	-3	-1	24.5	24	1.02083	-0.5	221.3	208	1.06394	-13.3
36	MO060	3.7	6	44.3	54.9	76	76	62	63	1.22581	1.20635	-14	-13	18.7	25.3	0.73913	6.6	200.8	202.2	0.993076	1.4
37	MO061	11.2	29.3	43.3	64.7	66	68	62	63	1.06452	1.07937	-4	-5	21.3	21.5	0.990698	0.2	215.8	201.2	1.07256	-14.6
38	MO062	11.4	20.6	43	62	69	68	65	66	1.06154	1.0303	-4	-2	22.5	24.8	0.907258	2.3	209.3	206.7	1.01258	-2.6
39	MO063	11.6	20.5	55.5	55.2	66	66	60	62	1.1	1.06452	-6	-4	20.4	22.5	0.906667	2.1	170.8	158.8	1.07557	-12
40	MO066	9.1	21.5	47.9	50.4	69	70	63	65	1.09524	1.07692	-6	-5	23	23.6	0.974576	0.6	196.2	188.6	1.0403	-7.6
41	MO067	8.6	13.6	41.3	44.9	68	68	64	65	1.0625	1.04615	-4	-3	23.1	23.8	0.970588	0.7	206	212.3	0.970325	6.3
42	MO074	3.7	4.9	48.5	48.5	75	75	63	64	1.19048	1.17188	-12	-11	21.8	23	0.947826	1.2	195.3	187	1.04439	-8.3
43	MO076	3.9	6.5	56	64	74	74	61	62	1.21311	1.19355	-13	-12	21.8	24	0.908333	2.2	193.3	186.5	1.03646	-6.8
44	MO077	3.1	6.7	49.1	44	78	77	66	66	1.18182	1.16667	-12	-11	16.1	24.1	0.66805	8	207.8	226.8	0.916226	19
45	MO079	9.9	18.3	42.9	46.4	71	71	64	65	1.10938	1.09231	-7	-6	22.3	22.2	1.0045	-0.1	245.6	229.8	1.06876	-15.8
46	MO080	6.1	15.4	39.2	52.6	70	70	60	62	1.16667	1.12903	-10	-8	20.6	25	0.824	4.4	205	196.8	1.04167	-8.2
47	MO081	3.3	5.4	41	58.3	75	75	59	60	1.27119	1.25	-16	-15	19.5	25	0.78	5.5	203.3	210.3	0.966714	7
48	MO082	3.2	4.9	45.5	58	80	80	61	66	1.31148	1.21212	-19	-14	16.7	25.2	0.662698	8.5	198.3	208.6	0.950623	10.3
49	MO083	9.9	22.8	49.2	54.7	66	67	61	63	1.08197	1.06349	-5	-4	20.8	23.8	0.87395	3	206.3	194.5	1.06067	-11.8
50	MO085	3.8	3.7	41.7	36.3	75	76	62	64	1.20968	1.1875	-13	-12	18.5	22.5	0.822222	4	187	203	0.921182	16
51	MO086	9.5	24.8	58.4	65.2	69	69	61	63	1.13115	1.09524	-8	-6	22.4	24	0.933333	1.6	223.4	199.2	1.12149	-24.2
52	MO088	11.4	27	48.2	53.8	69	69	65	64	1.06154	1.07812	-4	-5	21.3	24	0.8875	2.7	234.3	207.8	1.12753	-26.5
53	MO092	10.4	27.5	53.7	60.5	63	64	58	59	1.08621	1.08475	-5	-5	20.4	23.1	0.883117	2.7	200	199	1.00503	-1
54	MO093	6.7	12.6	51.4	51.9	72	72	63	65	1.14286	1.10769	-9	-7	24	24.5	0.979592	0.5	234.5	220.8	1.06205	-13.7
55	MO097	4.9	7.4	48	56.9	72	72	58	60	1.24138	1.2	-14	-12	18.6	23.5	0.791489	4.9	177.8	194.3	0.91508	16.5
56	MO098	7.4	17.5	49.5	64.9	73	73	65	66	1.12308	1.10606	-8	-7	22	24	0.916667	2	193.8	189	1.0254	-4.8
57	MO099	3.1	6	59.8	55	77	78	67	68	1.14925	1.14706	-10	-10	20.3	27.8	0.730216	7.5	217.2	218	0.99633	0.8
58	MO101	8.4	22.7	41.8	50.1	69	69	61	62	1.13115	1.1129	-8	-7	21.2	23.1	0.917749	1.9	215.4	207.6	1.03757	-7.8
59	MO106	5.5	16.8	44.1	51	72	71	65	66	1.10769	1.07576	-7	-5	20.5	23.5	0.87234	3	225.6	217	1.03963	-8.6
60	MO109	7.3	18.4	43.1	52.9	71	69	66	66	1.07576	1.04545	-5	-3	21.3	23.5	0.906383	2.2	235.5	220.5	1.06803	-15
61	MO110	4	7.1	43.9	46.5	75	75	62	62	1.20968	1.20968	-13	-13	18.3	23.8	0.768908	5.5	198.5	211.8	0.937205	13.3
62	MO113	10.1	24.5	53.8	59.4	71	69	63	64	1.12698	1.07812	-8	-5	22.3	22	1.01364	-0.3	211	195.5	1.07928	-15.5
63	MO114	7.4	20.8	36.3	52.3	69	72	59	62	1.16949	1.16129	-10	-10	21.6	21.7	0.995392	0.1	197.2	182.8	1.07877	-14.4
64	MO116	8.7	16.5	46.6	50.2	71	72	62	63	1.14516	1.14286	-9	-9	24.3	27	0.9	2.7	218.6	201.4	1.0854	-17.2
65	MO118	10.1	18.7	43.2	39.8	67	68	61	62	1.09836	1.09677	-6	-6	21.2	23.2	0.913793	2	202.6	200	1.013	-2.6
66	MO119	4.3	6.4	42.7	46.5	75	74	62	64	1.20968	1.15625	-13	-10	20.5	24.3	0.843621	3.8	210	199.3	1.05369	-10.7
67	MO121	10	19.5	51.8	43.7	69	69	60	62	1.15	1.1129	-9	-7	19.9	22.5	0.884444	2.6	196	186	1.05376	-10
68	MO124	8	18	35.8	39.4	65	66	62	64	1.04839	1.03125	-3	-2	22.8	23	0.991304	0.2	183	173.5	1.05476	-9.5
69	MO125	10.6	16	39.6	40.1	68	69	59	60	1.15254	1.15	-9	-9	20.1	23.7	0.848101	3.6	220.2	213.2	1.03283	-7
70	MO127	7	24.1	57.4	49.6	72	72	71	70	1.01408	1.02857	-1	-2	20.5	23.5	0.87234	3	183	200.5	0.912718	17.5
71	MO129	3.6	6	49.4	41.5	79	79	64	66	1.23438	1.19697	-15	-13	17.8	26	0.684615	8.2	202.4	214.6	0.94315	12.2
72	MO130	8.1	23.3	45.7	51.5	73	73	67	69	1.08955	1.05797	-6	-4	21.4	22.7	0.942731	1.3	230	213.6	1.07678	-16.4
73	MO131	10	26	39.5	62.2	68	69	61	62	1.11475	1.1129	-7	-7	21.5	23	0.934783	1.5	192.8	194.6	0.99075	1.8
74	MO133	2.8	4.7	43.2	56.3	75	75	60	61	1.25	1.22951	-15	-14	16.3	25.3	0.644269	9	189.3	187.5	1.0096	-1.8
75	MO134	6.3	11.2	43.2	42.9	69	69	64	65	1.07812	1.06154	-5	-4	20.6	23.4	0.880342	2.8	231.8	215.5	1.07564	-16.3
76	MO138	9.8	24.7	50.3	47.9	66	66	62	64	1.06452	1.03125	-4	-2	24.1	25.1	0.960159	1	187.8	192	0.978125	4.2
77	MO141	2	3.7	37.5	41.8	82	81	74	75	1.10811	1.08	-8	-6	15	25	0.6	10	168.3	218	0.772018	49.7
78	MO142	8.4	15.5	45.3	62.3	67	67	61	62	1.09836	1.08065	-6	-5	22.9	24.5	0.934694	1.6	198.2	182.6	1.08543	-15.6
79	MO146	9.8	15.9	48.8	52.3	68	69	65	66	1.04615	1.04545	-3	-3	23.8	23	1.03478	-0.8	231.8	214.8	1.07914	-17
80	MO147	3.5	6.7	44.8	46.3	75	75	60	62	1.25	1.20968	-15	-13	18.9	26.5	0.713208	7.6	224.3	213.3	1.05157	-11
81	MO153	9.7	14.5	52.1	47.3	70	69	66	66	1.06061	1.04545	-4	-3	24.4	24.9	0.97992	0.5	204.8	200.5	1.02145	-4.3
82	MO154	3.3	6	49	55.6	72	72	59	60	1.22034	1.2	-13	-12	16.5	25.5	0.647059	9	201	201.3	0.99851	0.3
83	MO156	10.3	16	51.4	74.1	66	67	61	63	1.08197	1.06349	-5	-4	23.4	24.8	0.943548	1.4	209.2	198.4	1.05444	-10.8
84	MO157	9.7	20.7	49.4	61.3	71	71	62	64	1.14516	1.10938	-9	-7	20	23.2	0.862069	3.2	207.8	188.2	1.10414	-19.6
85	MO159	10.2	12.3	47	50	76	76	66	67	1.15152	1.13433	-10	-9	24.5	25	0.98	0.5	213.5	205.5	1.03893	-8
86	MO160	4.2	7.5	36.3	57	75	76	65	66	1.15385	1.15152	-10	-10	17.4	22.8	0.763158	5.4	199.8	215.6	0.926716	15.8
87	MO161	3.3	7.4	44.8	53.9	77	77	64	66	1.20312	1.16667	-13	-11	19.9	25.6	0.777344	5.7	212.5	227.8	0.932836	15.3
88	M0162	3.8	5.6	54	56.7	77	77	64	65	1.20312	1.18462	-13	-12	19.8	25.8	0.767442	6	215.8	205.3	1.05114	-10.5
89	MO165	3.2	6	51.3	51	77	78	64	65	1.20312	1.2	-13	-13	16.8	25.5	0.658824	8.7	189.8	199	0.953769	9.2
90	MO168	4.1	8.4	46.4	45.9	75	75	62	65	1.20968	1.15385	-13	-10	21.8	24.3	0.897119	2.5	210	193	1.08808	-17
91	MO169	11.7	21	44.8	49.1	67	66	61	61	1.09836	1.08197	-6	-5	23	22.3	1.03139	-0.7	196.8	191.5	1.02768	-5.3
92	MO170	8.1	25	43.1	46.1	72	71	66	66	1.09091	1.07576	-6	-5	23.8	22.9	1.0393	-0.9	216	214.5	1.00699	-1.5
93	MO171	8.5	26.7	45.9	48.7	68	67	64	65	1.0625	1.03077	-4	-2	23.5	24	0.979167	0.5	209	211.5	0.98818	2.5
94	MO174	3.5	8.7	54	60.9	74	74	61	62	1.21311	1.19355	-13	-12	17	23.8	0.714286	6.8	198.8	196	1.01429	-2.8
95	MO176	3.5	5.1	30.1	49.1	76	77	62	64	1.22581	1.20312	-14	-13	19.6	24.3	0.806584	4.7	184	194.5	0.946015	10.5
96	MO177	3.5	5.2	40.6	53.1	79	78	65	66	1.21538	1.18182	-14	-12	20.2	24.5	0.82449	4.3	183.4	198.6	0.923464	15.2
97	MO178	8.8	23.4	45.9	55.1	71	70	59	61	1.20339	1.14754	-12	-9	21.3	25.8	0.825581	4.5	206	194	1.06186	-12
98	MO180	8.1	17.9	45	52.5	66	66	62	65	1.06452	1.01538	-4	-1	21.3	23	0.926087	1.7	199.5	195.5	1.02046	-4
99	MO181	8.3	17	38.7	72.7	67	67	59	61	1.13559	1.09836	-8	-6	25	28.7	0.87108	3.7	192	185.3	1.03616	-6.7
100	MO182	3.5	7	37.1	48.6	73	73	61	63	1.19672	1.15873	-12	-10	22.5	26	0.865385	3.5	203.8	217.5	0.937011	13.7
101	MO183	7.5	16.5	42	44.3	71	70	61	64	1.16393	1.09375	-10	-6	21.4	23.8	0.89916	2.4	222.5	208.3	1.06817	-14.2
102	MO184	4.7	8.6	55	56.4	76	76	63	64	1.20635	1.1875	-13	-12	15.8	21	0.752381	5.2	230.5	229	1.00655	-1.5
103	MO185	6.6	12	35.7	38.6	69	70	63	65	1.09524	1.07692	-6	-5	21.8	22.8	0.95614	1	213.6	209	1.02201	-4.6
104	MO186	2.5	3.8	25	51.7	79	78	70	69	1.12857	1.13043	-9	-9	16	24	0.666667	8	158	173.5	0.910663	15.5
105	MO189	13	17.3	50.1	50.8	69	68	64	65	1.07812	1.04615	-5	-3	24.8	23.4	1.05983	-1.4	227.3	216.5	1.04988	-10.8
106	MO191	3.8	6	50.2	55.4	75	75	61	64	1.22951	1.17188	-14	-11	19.5	24.4	0.79918	4.9	185.6	204.2	0.908913	18.6
107	MO192	2.6	3.9	42.5	46.2	82	81	61	62	1.34426	1.30645	-21	-19	17.8	25.8	0.689922	8	160	185.2	0.863931	25.2
108	MO194	12.4	17.8	48.2	51.8	69	69	62	64	1.1129	1.07812	-7	-5	23.8	26.1	0.911877	2.3	218.2	196.2	1.11213	-22
109	MO195	8.6	18.3	43	43.5	69	69	65	66	1.06154	1.04545	-4	-3	22.3	24.3	0.917695	2	210.5	202	1.04208	-8.5
110	MO196	10.5	26.3	46.1	62.5	66	68	62	62	1.06452	1.09677	-4	-6	21.8	22.9	0.951965	1.1	224.5	226	0.993363	1.5
111	MO197	8.3	22.2	52.8	60.5	70	70	62	64	1.12903	1.09375	-8	-6	24.9	27.1	0.918819	2.2	199.3	179.5	1.11031	-19.8
112	MO198	8.9	21.9	55.4	65.5	71	69	66	66	1.07576	1.04545	-5	-3	23.8	21.8	1.09174	-2	230.8	226.8	1.01764	-4
113	MO199	9.2	21.4	49.7	50.4	70	70	63	65	1.11111	1.07692	-7	-5	23.3	24.8	0.939516	1.5	228.3	224.5	1.01693	-3.8
114	MO200	9.1	19.1	41.4	45.4	69	69	62	64	1.1129	1.07812	-7	-5	23.5	23	1.02174	-0.5	203.3	197.5	1.02937	-5.8
115	MO201	3.4	5.7	40.6	40.1	73	73	60	61	1.21667	1.19672	-13	-12	18	26.3	0.684411	8.3	205	203.3	1.00836	-1.7
116	MO204	3.8	5.9	35.9	38.9	77	77	62	63	1.24194	1.22222	-15	-14	18.4	23.6	0.779661	5.2	179.2	191.3	0.936749	12.1
117	MO205	5.7	13.6	39.4	41.8	70	69	59	60	1.18644	1.15	-11	-9	24	24.9	0.963855	0.9	189.5	184	1.02989	-5.5
118	MO206	9.7	18	53.2	45.3	66	66	59	60	1.11864	1.1	-7	-6	20.3	23	0.882609	2.7	190.8	180.5	1.05706	-10.3
119	MO208	10.1	18.6	54.7	53.2	71	70	65	66	1.09231	1.06061	-6	-4	23.8	23.8	1	0	226	214	1.05607	-12
120	MO209	10.9	18.8	54.7	52.2	65	65	61	61	1.06557	1.06557	-4	-4	25	24	1.04167	-1	189.5	181	1.04696	-8.5
121	MO214	9.5	19.8	51.1	59.8	69	71	60	61	1.15	1.16393	-9	-10	20.6	22.1	0.932127	1.5	194.2	185.6	1.04634	-8.6
122	MO215	4	6.2	45	60.2	74	74	60	60	1.23333	1.23333	-14	-14	18.6	24.2	0.768595	5.6	190.2	204.8	0.928711	14.6
123	MO216	10.3	23	42.2	51.4	67	68	60	61	1.11667	1.11475	-7	-7	20.5	21.1	0.971564	0.6	211.4	198.2	1.0666	-13.2
124	MO218	3.3	5.4	52.1	56.1	77	77	61	62	1.2623	1.24194	-16	-15	12.9	22.7	0.568282	9.8	167.8	212.6	0.789276	44.8
125	MO219	10.2	14.1	43.4	53.5	67	67	61	63	1.09836	1.06349	-6	-4	25	26	0.961538	1	226	207	1.09179	-19
126	MO220	8.3	18.2	42.7	51.1	72	72	65	66	1.10769	1.09091	-7	-6	23.1	24	0.9625	0.9	215	194	1.10825	-21
127	MO222	11.2	21.9	49	42.6	66	67	63	64	1.04762	1.04688	-3	-3	22.5	19.8	1.13636	-2.7	190.5	169	1.12722	-21.5
128	MO223	7.7	18.4	47.7	67	68	67	61	62	1.11475	1.08065	-7	-5	23.8	23	1.03478	-0.8	206.8	193.8	1.06708	-13
129	MO224	8.7	28.6	50	58.5	66	66	60	61	1.1	1.08197	-6	-5	28	26.5	1.0566	-1.5	186	175.5	1.05983	-10.5
130	MO225	3.6	5.5	44.2	45.1	79	78	65	67	1.21538	1.16418	-14	-11	15	23.3	0.643777	8.3	211.7	231.6	0.914076	19.9
131	MO228	9.9	15.5	36.6	38.8	75	75	64	65	1.17188	1.15385	-11	-10	19.1	22.2	0.86036	3.1	199.4	193.8	1.0289	-5.6
132	MO229	10.9	20.1	45.7	45.9	67	68	60	62	1.11667	1.09677	-7	-6	22.3	22.7	0.982379	0.4	198.6	188.8	1.05191	-9.8
133	MO232	9.9	17.5	42.6	45.4	71	71	66	67	1.07576	1.0597	-5	-4	22.3	23	0.969565	0.7	221.3	202.8	1.09122	-18.5
134	MO233	6.7	15.1	39.9	48.6	70	71	64	65	1.09375	1.09231	-6	-6	19.8	23.8	0.831933	4	215.5	200.8	1.07321	-14.7
135	MO237	3.5	6.6	59.3	47	76	76	61	63	1.2459	1.20635	-15	-13	18	24.3	0.740741	6.3	227.8	203.5	1.11941	-24.3
136	MO240	3.2	6.7	57.3	57.6	74	74	61	62	1.21311	1.19355	-13	-12	17.8	25.5	0.698039	7.7	182.3	189.3	0.963022	7
137	MO241	8.9	15.3	42.7	49	69	71	66	66	1.04545	1.07576	-3	-5	21.5	22.7	0.947137	1.2	202.5	207.3	0.976845	4.8
138	MO244	4.1	5.3	54.6	51.8	74	74	61	61	1.21311	1.21311	-13	-13	20.4	26.2	0.778626	5.8	178	178	1	0
139	MO248	10.6	22.3	44.3	66.4	69	69	61	62	1.13115	1.1129	-8	-7	21.4	22.7	0.942731	1.3	187.8	172	1.09186	-15.8
140	MO250	3	3.8	44.3	61.5	78	77	62	62	1.25806	1.24194	-16	-15	16.8	25.5	0.658824	8.7	186	209.5	0.887828	23.5
141	MO253	2.9	4.6	47.3	41.5	81	79	59	60	1.37288	1.31667	-22	-19	13	21.3	0.610329	8.3	179.3	188.5	0.951194	9.2
142	MO255	3.1	4.8	39.9	44.8	76	77	65	66	1.16923	1.16667	-11	-11	18.6	26.7	0.696629	8.1	201.4	236.8	0.850507	35.4
143	MO256	3.2	5.4	48.8	57.7	80	79	62	65	1.29032	1.21538	-18	-14	16.8	24.5	0.685714	7.7	194.5	207.3	0.938254	12.8
144	MO258	6.6	24.8	41.9	54.2	75	75	60	61	1.25	1.22951	-15	-14	17	21	0.809524	4	173	171.5	1.00875	-1.5
145	MO262	3.7	5	48.8	56	75	75	59	60	1.27119	1.25	-16	-15	17.6	24.6	0.715447	7	186.2	192.2	0.968783	6
146	MO263	3.2	4.5	40.9	63.2	77	77	62	64	1.24194	1.20312	-15	-13	17.5	23.5	0.744681	6	186	194.3	0.957283	8.3
147	MO264	3.7	5.5	50.2	50.7	76	76	62	67	1.22581	1.13433	-14	-9	20.7	24.3	0.851852	3.6	172.6	182	0.948352	9.4
148	MO265	7.4	15.5	43.1	56.8	69	68	60	61	1.15	1.11475	-9	-7	26.3	25.3	1.03953	-1	199.3	186.3	1.06978	-13
149	MO266	9	17.5	44.1	52.2	68	68	61	62	1.11475	1.09677	-7	-6	23	24.8	0.927419	1.8	199.8	189	1.05714	-10.8
150	MO267	7.6	13.7	47.9	45.7	69	70	61	63	1.13115	1.11111	-8	-7	21.9	25.2	0.869048	3.3	208.8	201.2	1.03777	-7.6
151	MO269	8.6	18.6	44	50.1	68	68	61	62	1.11475	1.09677	-7	-6	25.3	24.5	1.03265	-0.8	207.7	195.5	1.0624	-12.2
152	MO270	12.3	23.6	66.2	56.5	70	68	65	66	1.07692	1.0303	-5	-2	21.3	22.8	0.934211	1.5	213.3	204.8	1.0415	-8.5
153	MO271	12.7	21.8	47.4	51.4	66	68	62	64	1.06452	1.0625	-4	-4	22.3	24	0.929167	1.7	199.2	193.6	1.02893	-5.6
154	MO272	4	4.8	43.6	55.5	74	74	65	66	1.13846	1.12121	-9	-8	19.9	24.9	0.799197	5	205.3	209.5	0.979952	4.2
155	MO274	8.9	23.5	43.1	46.5	68	69	61	63	1.11475	1.09524	-7	-6	20.8	22.6	0.920354	1.8	200.2	201.8	0.992071	1.6
156	MO275	5.9	13.7	52.9	47.1	78	79	66	67	1.18182	1.1791	-12	-12	20	23.6	0.847458	3.6	176	191.4	0.91954	15.4
157	MO276	7	14.6	50.6	57.2	71	70	62	62	1.14516	1.12903	-9	-8	23.3	24.7	0.94332	1.4	195.8	191.2	1.02406	-4.6
158	MO277	9.1	27.8	47.4	52.3	69	69	62	64	1.1129	1.07812	-7	-5	23.8	23.8	1	0	199	200	0.995	1
159	MO279	3.5	6.1	38.8	40	81	80	66	68	1.22727	1.17647	-15	-12	19.4	23.1	0.839827	3.7	223	186.3	1.19699	-36.7
160	MO280	9	15.8	43.6	36.2	68	68	65	65	1.04615	1.04615	-3	-3	24.7	24.5	1.00816	-0.2	221	205	1.07805	-16
161	MO282	3.2	5.9	44.8	42.6	75	75	61	62	1.22951	1.20968	-14	-13	18	25	0.72	7	191.2	196	0.97551	4.8
162	MO286	3.1	5.1	61.7	48.4	77	76	61	65	1.2623	1.16923	-16	-11	17.8	25	0.712	7.2	177	204.5	0.865526	27.5
163	MO287	3.4	5.5	47.4	46.2	80	79	65	66	1.23077	1.19697	-15	-13	18	26.1	0.689655	8.1	223.5	223.5	1	0
164	MO292	3.7	6.2	46.6	42	73	73	58	59	1.25862	1.23729	-15	-14	17.2	22.1	0.778281	4.9	177.8	191.4	0.928945	13.6
165	MO295	9.1	18.1	53.5	51	68	66	62	62	1.09677	1.06452	-6	-4	21	22.3	0.941704	1.3	210	196.3	1.06979	-13.7
166	MO296	3.2	7.2	56.7	58	74	75	64	65	1.15625	1.15385	-10	-10	18.8	24	0.783333	5.2	198.5	199.8	0.993493	1.3
167	MO297	8.8	13.8	44.9	53.7	71	70	64	65	1.10938	1.07692	-7	-5	20.1	24.3	0.82716	4.2	203.5	200.8	1.01345	-2.7
168	MO298	8.4	22.4	50.3	48.5	69	68	63	64	1.09524	1.0625	-6	-4	22.2	23.8	0.932773	1.6	201.2	185.8	1.08288	-15.4
169	MO300	6	19.8	43.5	46.7	77	77	69	69	1.11594	1.11594	-8	-8	22	23.5	0.93617	1.5	234	214.5	1.09091	-19.5
170	MO301	8.4	17.2	45.6	45.4	72	73	63	64	1.14286	1.14062	-9	-9	22.3	23.5	0.948936	1.2	222.8	211	1.05592	-11.8
171	MO304	3.5	5.4	45.7	53.8	76	76	64	65	1.1875	1.16923	-12	-11	17.8	25.1	0.709163	7.3	178.2	203.8	0.874387	25.6
172	MO305	6.9	17.7	43.3	42.3	69	69	62	65	1.1129	1.06154	-7	-4	19.8	21.3	0.929577	1.5	200.3	186.3	1.07515	-14
173	MO307	2.9	3.4	27.9	40.2	77	75	70	69	1.1	1.08696	-7	-6	17.8	24	0.741667	6.2	185.3	201	0.921891	15.7
174	MO311	8.1	18.6	37.9	52.3	70	68	64	64	1.09375	1.0625	-6	-4	19.4	21.9	0.885845	2.5	229.4	226.3	1.0137	-3.1
175	MO313	3.4	5.6	43.3	50.7	75	75	61	62	1.22951	1.20968	-14	-13	16.8	25.6	0.65625	8.8	191	198	0.964646	7
176	MO314	9.5	18.4	39	42	69	70	65	64	1.06154	1.09375	-4	-6	24.6	24.1	1.02075	-0.5	227.8	213.3	1.06798	-14.5
177	MO318	3.9	6.2	44.3	56.9	76	76	62	65	1.22581	1.16923	-14	-11	19.3	24	0.804167	4.7	199	209.6	0.949427	10.6
178	MO321	3.4	4.6	59.3	55.1	69	69	63	64	1.09524	1.07812	-6	-5	20.3	27.3	0.74359	7	177.5	199.4	0.890171	21.9
179	MO322	8.2	18.5	41.7	38.9	69	68	67	68	1.02985	1	-2	0	21.6	22.6	0.955752	1	218	211.8	1.02927	-6.2
180	MO325	7.2	19	44.8	58	71	69	64	65	1.10938	1.06154	-7	-4	21.1	22.3	0.946188	1.2	229.8	217.3	1.05752	-12.5
181	MO326	4.1	8.5	58.5	56.1	75	74	65	66	1.15385	1.12121	-10	-8	19.3	24	0.804167	4.7	201.5	200	1.0075	-1.5
182	MO328	3	4.5	45.4	48.7	76	77	63	64	1.20635	1.20312	-13	-13	19.4	23.8	0.815126	4.4	199.2	211.2	0.943182	12
183	MO331	6.2	11.2	44.4	49.3	71	71	64	66	1.10938	1.07576	-7	-5	23.1	25.1	0.920319	2	218.6	221.4	0.987353	2.8
184	MO334	8.8	18.5	50.7	60.3	68	66	58	60	1.17241	1.1	-10	-6	23.3	21.7	1.07373	-1.6	178	165.7	1.07423	-12.3
185	MO335	6.5	11.5	36.2	44.4	71	70	62	64	1.14516	1.09375	-9	-6	23.4	23.8	0.983193	0.4	220.3	209.3	1.05256	-11
186	MO337	10.7	25.2	46.7	48.4	68	68	62	63	1.09677	1.07937	-6	-5	24	25.5	0.941176	1.5	223.5	220.3	1.01453	-3.2
187	MO340	10	22.4	49	54.6	71	71	62	63	1.14516	1.12698	-9	-8	22.7	23.7	0.957806	1	217.4	183.3	1.18603	-34.1
188	MO341	3.2	4.1	45.3	48.6	78	76	61	62	1.27869	1.22581	-17	-14	16.2	22.8	0.710526	6.6	172.6	187	0.922995	14.4
189	MO344	3.8	5.8	51.7	45.6	76	75	65	66	1.16923	1.13636	-11	-9	20	23.8	0.840336	3.8	206	217.2	0.948435	11.2
190	MO345	9.3	16.2	42.7	49	72	71	63	64	1.14286	1.10938	-9	-7	22.8	25.9	0.880309	3.1	208.8	195.4	1.06858	-13.4
191	MO346	10.1	19.8	46.2	48.4	70	69	65	66	1.07692	1.04545	-5	-3	24.1	24.4	0.987705	0.3	219.3	209	1.04928	-10.3
192	MO347	4.2	8.8	53.5	60.1	76	75	59	62	1.28814	1.20968	-17	-13	19	22.3	0.852018	3.3	217	203	1.06897	-14
193	MO349	4.3	6.9	52.8	59.2	75	75	62	64	1.20968	1.17188	-13	-11	21.5	24.8	0.866935	3.3	224.3	204.5	1.09682	-19.8
194	MO351	7.3	25.5	34.4	59.8	66	66	59	60	1.11864	1.1	-7	-6	23.8	23.5	1.01277	-0.3	199.8	191	1.04607	-8.8
195	MO352	11.5	24.1	40.9	52.3	67	67	60	62	1.11667	1.08065	-7	-5	23.6	24.3	0.971193	0.7	184.3	168.3	1.09507	-16
196	MO353	10.1	23.4	52.9	60.1	69	69	67	69	1.02985	1	-2	0	21.5	23.3	0.922747	1.8	236.8	215	1.1014	-21.8
197	MO354	3.4	5.6	45.4	56.2	76	75	60	61	1.26667	1.22951	-16	-14	17.8	25.2	0.706349	7.4	184.2	189.8	0.970495	5.6
198	MO355	9.5	20.1	48.4	58.5	67	68	59	60	1.13559	1.13333	-8	-8	20	22.1	0.904977	2.1	221.2	201.4	1.09831	-19.8
199	MO356	4.5	7	49.7	59.7	73	74	63	64	1.15873	1.15625	-10	-10	17.9	23.7	0.755274	5.8	196.4	210.8	0.931689	14.4
200	MO357	10.6	18	53.4	46.2	68	69	62	62	1.09677	1.1129	-6	-7	21.7	23.3	0.93133	1.6	200.2	188.6	1.06151	-11.6
201	MO358	7.2	17.2	44.5	50.4	68	68	59	60	1.15254	1.13333	-9	-8	22	23.8	0.92437	1.8	196.8	187	1.05241	-9.8
202	MO360	11.4	18.9	39.1	52.3	67	67	58	60	1.15517	1.11667	-9	-7	23.3	23.8	0.978992	0.5	197.3	196.5	1.00407	-0.8
203	MO361	3.5	4.9	29.7	41.8	74	74	62	63	1.19355	1.1746	-12	-11	17.5	22.3	0.784753	4.8	201.3	193.5	1.04031	-7.8
204	MO362	8.9	15.1	36.8	56.4	69	68	63	64	1.09524	1.0625	-6	-4	25.6	26	0.984615	0.4	237	235	1.00851	-2
205	MO364	11.4	17.8	46.2	60.2	70	69	61	63	1.14754	1.09524	-9	-6	21	25	0.84	4	189.5	189.8	0.998419	0.3
206	MO368	6.9	19.8	51.1	55.3	67	67	61	62	1.09836	1.08065	-6	-5	24.5	24.8	0.987903	0.3	208	202.6	1.02665	-5.4
207	MO369	10.2	17.3	48.7	49.4	67	67	61	63	1.09836	1.06349	-6	-4	24.7	25	0.988	0.3	192.3	184.3	1.04341	-8
208	MO372	3.7	6.3	44.3	42.7	77	76	63	65	1.22222	1.16923	-14	-11	19.6	24.3	0.806584	4.7	211	202	1.04455	-9
209	MO373	3.6	4.9	49.4	59.2	81	80	67	67	1.20896	1.19403	-14	-13	17.5	24	0.729167	6.5	202.3	214	0.945327	11.7
210	MO378	7.4	16.2	53.4	64.5	68	68	64	65	1.0625	1.04615	-4	-3	27	27	1	0	232.5	237	0.981013	4.5
211	MO379	3	3.8	42.6	52.7	77	78	60	61	1.28333	1.27869	-17	-17	15.1	23.6	0.639831	8.5	157.2	172.6	0.910776	15.4
212	MO380	12.2	30.4	49.7	70.3	67	67	59	61	1.13559	1.09836	-8	-6	23.6	23.8	0.991597	0.2	171.8	172.8	0.994213	1
213	MO381	9.5	28.9	40	43.6	66	67	59	60	1.11864	1.11667	-7	-7	24	23	1.04348	-1	187.5	179.3	1.04573	-8.2
214	MO382	8.6	20.6	48.7	57.2	69	70	61	62	1.13115	1.12903	-8	-8	21.4	22.5	0.951111	1.1	195.6	189.8	1.03056	-5.8
215	MO383	2.7	4.9	55.7	50.1	77	77	64	66	1.20312	1.16667	-13	-11	19.4	26.4	0.734848	7	181.8	200.8	0.905378	19
216	MO384	2.5	4.2	27.3	46.8	78	77	63	65	1.2381	1.18462	-15	-12	17.5	21.8	0.802752	4.3	182.3	190	0.959474	7.7
