## Supplemental Table S2 for "Variation in maize chlorophyll biosynthesis alters plant architecture"

### Sheet: Sheet1
Entry #	Michael Lee Code	BGI code	MT_CCMI	WT_CCMI	MT_CCMII	WT_CCMII	WT_DTA	WT_DTS	MT_DTA	MT_DTS	Ratio_DTA	Ratio_DTS	Diff_DTA	Diff_DTS	WT_SW	MT_SW	Ratio_SW	Diff_SW	WT_FlHT	MT_FlHT	WT_EaHT	MT_EaHT	WT_Ea2Fl	MT_Ea2Fl	Ratio_FlHT	Ratio_EaHT	Ratio_Ea2Fl	Diff_FlHT	Diff_EaHT	Diff_Ea2Fl
1	M0001	IBM_1	2.48333	61.6	6.48333	88.7	55	56	67	68	1.21818	1.21429	-12	-12	24.8333	16.5	0.664051	8.33333	206.75	228.5	85	100.5	121.75	128	1.1052	1.18235	1.05133	-21.75	-15.5	-6.25
2	M0002	IBM_2	6.95	63.6333	31.85	63.5167	55	57	59	60	1.07273	1.05263	-4	-3	26	21.6667	0.833333	4.33333	215.5	238.5	99.75	105.5	115.75	133	1.10673	1.05764	1.14903	-23	-5.75	-17.25
4	M0009	IBM_5	7.93333	43.1333	28.3333	77.85	57	58	63	64	1.10526	1.10345	-6	-6	23	20.8333	0.906513	2.16667	214.5	236.25	108.5	120.5	106	115.75	1.1014	1.1106	1.09198	-21.75	-12	-9.75
5	M0010	IBM_6	3.01667	62.7	8.96667	78.75	55	57	69	69	1.25455	1.21053	-14	-12	25.6667	16.1667	0.631814	9.5	210.5	211.75	94.25	107	116.25	104.75	1.00594	1.13528	0.901075	-1.25	-12.75	11.5
6	M0011	IBM_7	6.11667	41.6667	25.7167	70.7	56	57	63	64	1.125	1.12281	-7	-7	27.1667	22.5	0.82884	4.66667	237	248.75	121	145	116	103.75	1.04958	1.19835	0.894397	-11.75	-24	12.25
7	M0012	IBM_8	7.13333	51.4333	30.1333	67.8333	55	56	60	61	1.09091	1.08929	-5	-5	24.3333	20	0.821509	4.33333	226.25	234	100.5	118.5	125.75	115.5	1.03425	1.1791	0.918489	-7.75	-18	10.25
8	M0015	IBM_9	6.5	43.5667	25.2	64.5333	56	58	62	62	1.10714	1.06897	-6	-4	24.8333	22	0.885946	2.83333	213.75	225.25	104.25	112.75	109.5	112.5	1.0538	1.08153	1.0274	-11.5	-8.5	-3
9	M0019	IBM_11	1.86667	53.6333	5.26667	77.9667	56	57	69	70	1.23214	1.22807	-13	-13	26.3333	14.1667	0.537975	12.1667	211.5	200.5	96.5	91.5	115	109	0.947991	0.948187	0.947826	11	5	6
10	M0020	IBM_12	2.03333	56.8167	6.05	73.5833	55	57	68	69	1.23636	1.21053	-13	-12	24.6667	15.8333	0.641735	8.83333	218	225.75	104.25	114.75	113.75	111	1.03555	1.10072	0.975824	-7.75	-10.5	2.75
11	M0023	IBM_13	7.2	55.8667	27.4167	75.4167	55	56	60	61	1.09091	1.08929	-5	-5	25.5	21.3333	0.834105	4.16667	207.75	226	88.5	111	119.25	115	1.08785	1.25424	0.964361	-18.25	-22.5	4.25
12	M0024	IBM_14	8.05	47.4167	29.9	63.7917	56	58	59	60	1.05357	1.03448	-3	-2	25.5	21.5	0.843216	4	239.25	251.25	112.5	123	121.5	128.25	1.05016	1.09333	1.05556	-12	-10.5	-6.75
13	M0025	IBM_15	9.5	51.2833	25.8833	69.1833	55	57	59	60	1.07273	1.05263	-4	-3	27.6667	25.6667	0.924633	2	245	261	125.5	130.75	119.5	130.25	1.06531	1.04183	1.08996	-16	-5.25	-10.75
14	M0027	IBM_16	2.1	42.0167	6	70.55	57	59	68	69	1.19298	1.16949	-11	-10	24.8333	16.8333	0.678842	8	197.5	198	99	92	98.5	106	1.00253	0.929293	1.07614	-0.5	7	-7.5
15	M0029	IBM_17	6.51667	55.5833	25.6167	63.4	55	56	61	62	1.10909	1.10714	-6	-6	22.5	19.5	0.867098	3	205.25	242.25	95.75	113.5	109.5	128.75	1.18027	1.18538	1.1758	-37	-17.75	-19.25
16	M0030	IBM_18	5.95	54.6	22.8833	69.7167	57	60	63	64	1.10526	1.06667	-6	-4	23.8333	19.3333	0.812182	4.5	219	260.75	103.5	136.75	115.5	124	1.19064	1.32126	1.07359	-41.75	-33.25	-8.5
17	M0032	IBM_19	7.9	54.2833	33.9667	68.0833	55	57	61	62	1.10909	1.08772	-6	-5	28.3333	23.8333	0.842433	4.5	219.75	245	102.25	110.75	117.5	134.25	1.1149	1.08313	1.14255	-25.25	-8.5	-16.75
18	M0034	IBM_20	6.8	58.7	33.1	78.75	56	57	60	62	1.07143	1.08772	-4	-5	23.3333	21.1667	0.906052	2.16667	196	212.5	82	103.5	114	109	1.08418	1.2622	0.95614	-16.5	-21.5	5
19	M0036	IBM_21	2.26667	56.4167	8.3	89.3333	55	56	68	70	1.23636	1.25	-13	-14	24.3333	15.6667	0.642669	8.66667	212.5	219.5	91.75	102.25	120.75	117.25	1.03294	1.11444	0.971014	-7	-10.5	3.5
20	M0038	IBM_22	10.8	51.8333	34.0667	64.4	56	57	60	61	1.07143	1.07018	-4	-4	24.6667	22.5	0.91242	2.16667	219.5	237	103	112.25	116.5	124.75	1.07973	1.08981	1.07082	-17.5	-9.25	-8.25
21	M0041	IBM_23	4.71667	50.2	25.4	57.35	56	57	59	60	1.05357	1.05263	-3	-3	25.8333	21.3333	0.825866	4.5	209.75	212	92	90.5	117.75	121.5	1.01073	0.983696	1.03185	-2.25	1.5	-3.75
22	M0042	IBM_24	6.48333	47.4833	34.0167	73.3333	58	59	62	63	1.06897	1.0678	-4	-4	23.6667	19.6667	0.83254	4	219.75	242.75	111.5	124.5	108.25	118.25	1.10466	1.11659	1.09238	-23	-13	-10
23	M0043	IBM_25	7.56667	46.65	30.6833	67.4	57	60	59	62	1.03509	1.03333	-2	-2	24.5	21.6667	0.884167	2.83333	240	261.25	112.25	130	127.75	131.25	1.08854	1.15813	1.0274	-21.25	-17.75	-3.5
24	M0047	IBM_26	2.75	53.45	6.85	59.0833	55	56	69	71	1.25455	1.26786	-14	-15	27.3333	16.1667	0.592033	11.1667	229	171	105.25	73	123.75	98	0.746725	0.693587	0.791919	58	32.25	25.75
25	M0049	IBM_27	2.4	41.4167	7.61667	72.3167	58	60	67	69	1.15517	1.15	-9	-9	24.3333	17.3333	0.711899	7	227	231.25	106	107.25	121	124	1.01872	1.01179	1.02479	-4.25	-1.25	-3
26	M0050	IBM_28	8.95	56.25	33.1167	75.1167	56	58	59	60	1.05357	1.03448	-3	-2	25.6667	21.3333	0.831055	4.33333	229	236.5	111.25	104.5	117.75	132	1.03275	0.939326	1.12102	-7.5	6.75	-14.25
27	M0053	IBM_30	7.65	47.4667	30.7333	76.6167	55	57	58	59	1.05455	1.03509	-3	-2	24.6667	21.1667	0.858108	3.5	210.25	231.5	99.25	111	111	120.5	1.10107	1.11839	1.08559	-21.25	-11.75	-9.5
28	M0054	IBM_31	6.98333	52.9333	33.1833	72.35	55	57	58	60	1.05455	1.05263	-3	-3	26.1667	24	0.916802	2.16667	228.75	244	103.5	109.75	125.25	134.25	1.06667	1.06039	1.07186	-15.25	-6.25	-9
29	M0055	IBM_32	2.75	57.95	6.08333	74.55	55	58	70	71	1.27273	1.22414	-15	-13	26.6667	16.6667	0.625704	10	216.75	232.25	97.25	114.5	119.5	117.75	1.07151	1.17738	0.985356	-15.5	-17.25	1.75
30	M0056	IBM_33	5.38333	54.3833	26.0333	73.9833	56	56	65	65	1.16071	1.16071	-9	-9	25.8333	20.6667	0.802803	5.16667	234.5	247	106.75	111.25	127.75	135.75	1.0533	1.04215	1.06262	-12.5	-4.5	-8
31	M0057	IBM_34	6	43.8167	26.4333	70.9167	58	59	64	64	1.10345	1.08475	-6	-5	25.5	20.8333	0.817179	4.66667	225.75	236.75	105.75	115.75	120	121	1.04873	1.09456	1.00833	-11	-10	-1
32	M0061	IBM_35	1.56667	45.2667	4.66667	64.0333	56	58	69	70	1.23214	1.2069	-13	-12	26	13.6667	0.525641	12.3333	220.25	177.5	94.5	69.5	125.75	108	0.805902	0.73545	0.858847	42.75	25	17.75
33	M0062	IBM_36	5.81667	56.05	21.9833	73.7167	57	59	62	64	1.08772	1.08475	-5	-5	26	22.1667	0.852786	3.83333	223.5	231.5	100.75	105.75	122.75	125.75	1.03579	1.04963	1.02444	-8	-5	-3
34	M0068	IBM_39	1.71667	56.3167	5.55	70.6833	56	57	68	69	1.21429	1.21053	-12	-12	24	15.6667	0.657343	8.33333	213	205.5	105.5	95.5	107.5	110	0.964789	0.905213	1.02326	7.5	10	-2.5
35	M0069	IBM_40	13.2667	48.5833	32.4833	74.3	55	56	58	59	1.05455	1.05357	-3	-3	26.8333	24.1667	0.90368	2.66667	204.25	231	84.5	96	119.75	135	1.13097	1.13609	1.12735	-26.75	-11.5	-15.25
36	M0070	IBM_41	2.3	48.4333	6.96667	73.15	58	60	68	69	1.17241	1.15	-10	-9	26.5	16	0.606611	10.5	239.5	232.25	112.75	112	126.75	120.25	0.969729	0.993348	0.948718	7.25	0.75	6.5
37	M0074	IBM_42	1.81667	53.0167	6.41667	76.6333	55	56	68	69	1.23636	1.23214	-13	-13	24.6667	16.1667	0.655405	8.5	205.5	236.5	88	107.25	117.5	129.25	1.15085	1.21875	1.1	-31	-19.25	-11.75
38	M0076	IBM_43	2.58333	46.4667	7.85	74.6667	55	57	64	65	1.16364	1.14035	-9	-8	24.1667	15	0.620529	9.16667	242.5	230.25	116.75	114.25	125.75	116	0.949485	0.978587	0.922465	12.25	2.5	9.75
39	M0078	IBM_44	6.85	57.5333	27.0667	74.2667	55	57	60	61	1.09091	1.07018	-5	-4	24.5	22.8333	0.932222	1.66667	230.25	253.5	110	135.25	120.25	118.25	1.10098	1.22955	0.983368	-23.25	-25.25	2
41	M0084	IBM_48	1.75	52.0667	4.33333	80.4167	55	57	70	71	1.27273	1.24561	-15	-14	26.1667	13.5	0.515747	12.6667	221.75	205.25	102.25	90.75	119.5	114.5	0.925592	0.887531	0.958159	16.5	11.5	5
42	M0090	IBM_49	7.13333	49.0667	30.3167	67.05	55	56	58	59	1.05455	1.05357	-3	-3	27	24	0.88872	3	235.25	243.75	116.25	123.75	119	120	1.03613	1.06452	1.0084	-8.5	-7.5	-1
43	M0091	IBM_50	7.71667	38.2833	31.4667	72.65	55	56	58	59	1.05455	1.05357	-3	-3	24	20.6667	0.861111	3.33333	220.75	242	103.25	118.5	117.5	123.5	1.09626	1.1477	1.05106	-21.25	-15.25	-6
44	M0092	IBM_51	8.28333	48.0833	45.65	66.4333	57	58	58	59	1.01754	1.01724	-1	-1	23.6667	21.5	0.908451	2.16667	229	238	99	107.75	130	130.25	1.0393	1.08838	1.00192	-9	-8.75	-0.25
45	M0093	IBM_52	7.06667	55.4	32.85	68.6333	55	56	58	58	1.05455	1.03571	-3	-2	26.5	24	0.904973	2.5	211.75	230	97.5	113	114.25	117	1.08619	1.15897	1.02407	-18.25	-15.5	-2.75
46	M0095	IBM_53	6.13333	53.2667	27.8333	70.05	55	56	61	62	1.10909	1.10714	-6	-6	27.5	22.5	0.818028	5	251.75	282	116.75	147.25	135	134.75	1.12016	1.26124	0.998148	-30.25	-30.5	0.25
47	M0105	IBM_55	6.46667	60.3667	33.7833	61.8	55	56	59	61	1.07273	1.08929	-4	-5	23.3333	20.6667	0.885283	2.66667	210.5	235.25	94.25	106	116.25	129.25	1.11758	1.12467	1.11183	-24.75	-11.75	-13
48	M0108	IBM_56	7.46667	40.5833	29.2167	64.1333	56	58	61	62	1.08929	1.06897	-5	-4	23.8333	22.3333	0.937231	1.5	221	231.75	103.25	113.5	117.75	118.25	1.04864	1.09927	1.00425	-10.75	-10.25	-0.5
49	M0109	IBM_57	5.76667	50.3167	25.2	62.4667	57	59	62	62	1.08772	1.05085	-5	-3	24.5	20.6667	0.843056	3.83333	236	262.5	110	136.75	126	125.75	1.11229	1.24318	0.998016	-26.5	-26.75	0.25
50	M0111	IBM_59	7.33333	45.6333	31.2667	82.2833	54	55	57	58	1.05556	1.05455	-3	-3	23.1667	21	0.906211	2.16667	204.25	218	93.75	95.5	110.5	122.5	1.06732	1.01867	1.1086	-13.75	-1.75	-12
51	M0116	IBM_62	6.35	48.7167	25.85	72.9	58	60	64	65	1.10345	1.08333	-6	-5	26.5	22.8333	0.86163	3.66667	238.5	256.25	105.75	122	132.75	134.25	1.07442	1.15366	1.0113	-17.75	-16.25	-1.5
52	M0118	IBM_63	7.85	52.3167	31.9	63.05	54	55	60	60	1.11111	1.09091	-6	-5	26.1667	23.6667	0.904789	2.5	225.25	232.25	91.75	104.75	133.5	127.5	1.03108	1.14169	0.955056	-7	-13	6
53	M0119	IBM_64	6.68333	50.6167	30.1167	70.95	56	56	61	61	1.08929	1.08929	-5	-5	25.8333	21.6667	0.838495	4.16667	228.5	240.75	104.25	119.75	124.25	121	1.05361	1.14868	0.973843	-12.25	-15.5	3.25
54	M0120	IBM_65	6.75	49.9	33.5667	69.55	56	58	61	63	1.08929	1.08621	-5	-5	24.5	22.6667	0.925307	1.83333	219.5	214	103.25	103	116.25	111	0.974943	0.997579	0.954839	5.5	0.25	5.25
55	M0126	IBM_67	5.7	47.6333	32.0167	70.7167	56	57	61	61	1.08929	1.07018	-5	-4	27.3333	22.6667	0.829167	4.66667	225.25	236.25	107	114.5	118.25	121.75	1.04883	1.07009	1.0296	-11	-7.5	-3.5
56	M0130	IBM_69	#DIV/0!	51	#DIV/0!	71.075	47	49	#VALUE!	#VALUE!	#VALUE!	#VALUE!	#VALUE!	#VALUE!	23.3333	#DIV/0!	#DIV/0!	#DIV/0!	228	225	100	116.25	128	108.75	0.986842	1.1625	0.849609	3	-16.25	19.25
57	M0136	IBM_70	6.73333	49.9833	28.55	74.3	55	56	62	62	1.12727	1.10714	-7	-6	24	22.1667	0.924348	1.83333	204.75	228.5	97.25	119.25	107.5	109.25	1.116	1.22622	1.01628	-23.75	-22	-1.75
58	M0317	IBM_151	8.1	52.9	28.5833	79.7667	58	60	59	61	1.01724	1.01667	-1	-1	28.3333	22.3333	0.788621	6	216.75	240	93.5	109	123.25	131	1.10727	1.16578	1.06288	-23.25	-15.5	-7.75
59	M0316	IBM_150	5.35	47.2333	25.2167	71.7833	57	59	62	62	1.08772	1.05085	-5	-3	25.6667	21	0.818657	4.66667	221.75	226.25	114	115.5	107.75	110.75	1.02029	1.01316	1.02784	-4.5	-1.5	-3
60	M0315	IBM_149	1.65	60.8833	5.66667	65.95	55	57	67	68	1.21818	1.19298	-12	-11	24.3333	15.6667	0.646948	8.66667	201.75	215.5	83	99	118.75	116.5	1.06815	1.19277	0.981053	-13.75	-16	2.25
61	M0312	IBM_147	7.48333	48.8	23.8333	70.0667	55	56	60	61	1.09091	1.08929	-5	-5	25.1667	20.6667	0.821228	4.5	233.5	261.5	110.5	131.75	123	129.75	1.11991	1.19231	1.05488	-28	-21.25	-6.75
62	M0305	IBM_144	1.68333	50.6	5.6	76.2833	55	57	70	72	1.27273	1.26316	-15	-15	25.3333	14.6667	0.579048	10.6667	219.5	203	102.5	97.25	117	105.75	0.924829	0.94878	0.903846	16.5	5.25	11.25
63	M0298	IBM_142	6.25	44.6	28.6333	70.2833	57	57	62	62	1.08772	1.08772	-5	-5	25	22.8333	0.913585	2.16667	229.5	244.25	103.25	113.75	126.25	130.5	1.06427	1.10169	1.03366	-14.75	-10.5	-4.25
64	M0296	IBM_141	7.18333	47.6167	25.7	69.9167	56	57	59	61	1.05357	1.07018	-3	-4	26.3333	22	0.835737	4.33333	239	259	105.25	109.25	133.75	149.75	1.08368	1.038	1.11963	-20	-4	-16
65	M0295	IBM_140	9.91667	57.2333	31.7	75.4667	56	58	61	62	1.08929	1.06897	-5	-4	26.8333	23.8333	0.888117	3	228.25	241.25	117.75	125.5	110.5	115.75	1.05696	1.06582	1.04751	-13	-7.75	-5.25
66	M0293	IBM_139	2.38333	50.6833	7.75	69.1667	56	57	66	67	1.17857	1.17544	-10	-10	27.3333	17.5	0.639985	9.83333	215	220	92.25	90	122.75	130	1.02326	0.97561	1.05906	-5	2.25	-7.25
67	M0290	IBM_138	8.7	46.5	28.65	64.85	57	59	60	61	1.05263	1.0339	-3	-2	28.6667	24.6667	0.863415	4	265.5	271.75	127	139.25	138.5	132.5	1.02354	1.09646	0.956679	-6.25	-12.25	6
68	M0285	IBM_136	5.51667	47.2833	26.9667	70.6	54	55	59	62	1.09259	1.12727	-5	-7	25.8333	22.5	0.872418	3.33333	216	223.75	102	103.25	114	120.5	1.03588	1.01225	1.05702	-7.75	-1.25	-6.5
69	M0272	IBM_134	6.81667	53.2667	29.0333	63.6833	56	57	61	62	1.08929	1.08772	-5	-5	23.5	18.6667	0.794165	4.83333	215	236.5	107	111.75	108	124.75	1.1	1.04439	1.15509	-21.5	-4.75	-16.75
70	M0267	IBM_133	8.6	45.8667	31.9333	71.5167	57	58	61	62	1.07018	1.06897	-4	-4	25.3333	22.6667	0.897213	2.66667	217.25	241	100.5	118.5	116.75	122.5	1.10932	1.1791	1.04925	-23.75	-18	-5.75
71	M0266	IBM_132	2.1	55.3167	4.48333	73.5167	55	57	68	69	1.23636	1.21053	-13	-12	26.8333	15.6667	0.584801	11.1667	201.5	190.25	77	76	124.5	114.25	0.944169	0.987013	0.917671	11.25	1	10.25
72	M0264	IBM_131	6.16667	56.15	29.7167	75.85	56	57	61	62	1.08929	1.08772	-5	-5	23	22	0.957702	1	209	229.75	91	102.25	118	127.5	1.09928	1.12363	1.08051	-20.75	-11.25	-9.5
73	M0262	IBM_130	6.36667	47.2667	35.7333	69.7833	57	66	59	60	1.03509	0.909091	-2	6	23.8333	20.5	0.86184	3.33333	213	213.75	97.5	91.75	115.5	122	1.00352	0.941026	1.05628	-0.75	5.75	-6.5
74	M0258	IBM_127	6.1	47.3167	22.5833	63.3167	57	58	62	64	1.08772	1.10345	-5	-6	23.6667	20.1667	0.852113	3.5	201	227.75	91	101.5	110	126.25	1.13308	1.11538	1.14773	-26.75	-10.5	-16.25
75	M0256	IBM_126	5.6	44.0667	23.9833	68.5833	55	56	66	68	1.2	1.21429	-11	-12	24	20.8333	0.868056	3.16667	218.75	241.25	103.5	114.25	115.25	127	1.10286	1.10386	1.10195	-22.5	-10.75	-11.75
76	M0253	IBM_125	6.06667	48.8	21.5	71.7667	56	58	60	62	1.07143	1.06897	-4	-4	25.6667	21	0.819719	4.66667	233.75	254.5	99.25	108.5	134.5	146	1.08877	1.0932	1.0855	-20.75	-9.25	-11.5
77	M0252	IBM_124	6.03333	36.8833	33.9	70.3333	56	58	61	62	1.08929	1.06897	-5	-4	26	22.3333	0.859921	3.66667	208.75	226.25	95.5	106.25	113.25	120	1.08383	1.11257	1.0596	-17.5	-10.75	-6.75
78	M0250	IBM_123	2.26667	51.5333	6.66667	75.9167	56	57	69	70	1.23214	1.22807	-13	-13	26	16.1667	0.621711	9.83333	214	223.75	92.75	109	121.25	114.75	1.04556	1.1752	0.946392	-9.75	-16.25	6.5
79	M0249	IBM_122	1.86667	44.3	4.71667	60.2667	55	56	70	71	1.27273	1.26786	-15	-15	27.8333	14.5	0.520887	13.3333	222	194.75	102	90	120	104.75	0.877252	0.882353	0.872917	27.25	12	15.25
80	M0245	IBM_121	8.55	51.0833	32.1	70.3833	55	56	57	58	1.03636	1.03571	-2	-2	24.5	21.1667	0.863847	3.33333	208.75	227.5	95.5	107	113.25	120.5	1.08982	1.12042	1.06402	-18.75	-11.5	-7.25
81	M0243	IBM_119	7.9	44.2833	33.7333	73.25	56	58	59	61	1.05357	1.05172	-3	-3	27.3333	23.1667	0.847613	4.16667	217.75	252	102.25	118.75	115.5	133.25	1.15729	1.16137	1.15368	-34.25	-16.5	-17.75
82	M0240	IBM_117	2.01667	36.15	6.56667	76.3167	55	57	68	70	1.23636	1.22807	-13	-13	27.1667	19.3333	0.711446	7.83333	223.75	204.25	102.75	104.25	121	100	0.912849	1.0146	0.826446	19.5	-1.5	21
84	M0237	IBM_115	6.83333	44.6667	28.3333	67.7833	56	57	59	61	1.05357	1.07018	-3	-4	24	23	0.96058	1	227.5	223.5	105.75	111	121.75	112.5	0.982418	1.04965	0.924025	4	-5.25	9.25
85	M0234	IBM_114	8.11667	48.8667	24.95	75.6167	55	56	61	62	1.10909	1.10714	-6	-6	24.5	21.8333	0.89242	2.66667	207	225.5	89.25	105.25	117.75	120.25	1.08937	1.17927	1.02123	-18.5	-16	-2.5
86	M0231	IBM_113	2.88333	54.6833	6	83.4833	55	56	70	71	1.27273	1.26786	-15	-15	27.8333	16.1667	0.580752	11.6667	200.5	213.25	92.5	94	108	119.25	1.06359	1.01622	1.10417	-12.75	-1.5	-11.25
87	M0230	IBM_112	6.33333	52.75	28.8667	74.8333	55	56	61	62	1.10909	1.10714	-6	-6	26.5	21.8333	0.824051	4.66667	210.5	229	98.25	111.5	112.25	117.5	1.08789	1.13486	1.04677	-18.5	-13.25	-5.25
88	M0227	IBM_111	1.85	43.1	5.58333	70.4833	56	58	70	72	1.25	1.24138	-14	-14	25.5	16.1667	0.633846	9.33333	223	222.5	102.25	120	120.75	102.5	0.997758	1.17359	0.848861	0.5	-17.75	18.25
89	M0223	IBM_110	2.33333	41.0333	7.3	68.05	57	59	70	72	1.22807	1.22034	-13	-13	26.1667	15.8333	0.604309	10.3333	228.25	246.5	112.25	123.5	116	123	1.07996	1.10022	1.06034	-18.25	-11.25	-7
90	M0221	IBM_109	7.9	49.0333	26.7833	66.1833	57	59	61	62	1.07018	1.05085	-4	-3	26.8333	22.8333	0.851157	4	231.75	239	107.75	112.75	124	126.25	1.03128	1.0464	1.01815	-7.25	-5	-2.25
91	M0218	IBM_108	7.63333	43.5833	35.0833	64.9	55	56	60	61	1.09091	1.08929	-5	-5	24.8333	21	0.846591	3.83333	241.5	262.25	113	122.5	128.5	139.75	1.08592	1.08407	1.08755	-20.75	-9.5	-11.25
92	M0217	IBM_107	9.65	48.1333	30.1167	71.2667	55	57	59	60	1.07273	1.05263	-4	-3	24.1667	22	0.910476	2.16667	208	231.75	79.75	101.75	128.25	130	1.11418	1.27586	1.01365	-23.75	-22	-1.75
93	M0215	IBM_106	9.38333	47.8833	35.6833	60.5333	57	59	59	61	1.03509	1.0339	-2	-2	24.8333	24.1667	0.973514	0.666667	235	240.75	98.25	111.5	136.75	129.25	1.02447	1.13486	0.945155	-5.75	-13.25	7.5
95	M0212	IBM_104	8.73333	54.0333	33.65	78.3667	57	59	62	62	1.08772	1.05085	-5	-3	24	21.5	0.89591	2.5	226.25	240.5	106.25	109.75	120	130.75	1.06298	1.03294	1.08958	-14.25	-3.5	-10.75
96	M0210	IBM_103	5.53333	43.2333	26.1333	68.2333	57	60	62	62	1.08772	1.03333	-5	-2	26.5	24.5	0.926401	2	231.25	248.5	114.25	129.25	117	119.25	1.07459	1.13129	1.01923	-17.25	-15	-2.25
97	M0209	IBM_102	7.55	57.2833	37.0333	73.4833	56	57	57	58	1.01786	1.01754	-1	-1	23.8333	20.3333	0.852993	3.5	201.75	213	87.25	101.75	114.5	111.25	1.05576	1.16619	0.971616	-11.25	-14.5	3.25
98	M0208	IBM_101	7.41667	56.3167	28.1	66.25	55	57	61	62	1.10909	1.08772	-6	-5	24.5	21.1667	0.863847	3.33333	208.75	227.75	103.75	113.5	105	114.25	1.09102	1.09398	1.0881	-19	-9.75	-9.25
99	M0206	IBM_100	6.16667	47.2667	26.0333	70.8833	57	58	63	64	1.10526	1.10345	-6	-6	25.3333	22.8333	0.901422	2.5	210	231.75	87	101.25	123	130.5	1.10357	1.16379	1.06098	-21.75	-14.25	-7.5
100	M0202	IBM_98	2.15	51.0167	7.5	72.8833	55	56	68	70	1.23636	1.25	-13	-14	26.3333	13.8333	0.526776	12.5	225.75	224	100	113.5	125.75	110.5	0.992248	1.135	0.878728	1.75	-13.5	15.25
101	M0198	IBM_97	5.98333	51.8667	35.2167	77.8667	55	57	59	60	1.07273	1.05263	-4	-3	25.6667	21.3333	0.831478	4.33333	206	217.75	92.25	101.25	113.75	116.5	1.05704	1.09756	1.02418	-11.75	-9	-2.75
102	M0196	IBM_96	10.4833	50.05	39.6	67.0167	57	58	60	62	1.05263	1.06897	-3	-4	23.8333	20.1667	0.845853	3.66667	215	232.25	94.25	112.25	120.75	120	1.08023	1.19098	0.993789	-17.25	-18	0.75
103	M0195	IBM_95	8.11667	70.6667	26.8167	85.5667	55	57	61	61	1.10909	1.07018	-6	-4	26.5	22.3333	0.84281	4.16667	201	229	89.75	104.5	111.25	124.5	1.1393	1.16435	1.1191	-28	-14.75	-13.25
104	M0193	IBM_94	6.98333	44.075	31.6	66.8	55	57	61	62	1.10909	1.08772	-6	-5	25.5	22.6667	0.890694	2.83333	223.5	247.75	107.75	109.75	115.75	138	1.1085	1.01856	1.19222	-24.25	-2	-22.25
105	M0189	IBM_93	8.81667	64.2167	29.7667	75.55	57	58	59	60	1.03509	1.03448	-2	-2	26.8333	21.5	0.801636	5.33333	209.25	223.5	94	101.25	115.25	122.25	1.0681	1.07713	1.06074	-14.25	-7.25	-7
106	M0188	IBM_92	8.08333	45.3667	22.2167	69.0667	55	58	58	61	1.05455	1.05172	-3	-3	23.8333	21.6667	0.909135	2.16667	231	239.75	100.25	115.5	130.75	124.25	1.03788	1.15212	0.950287	-8.75	-15.25	6.5
107	M0184	IBM_91	7.43333	57.6833	36.2167	69.7333	56	57	59	61	1.05357	1.07018	-3	-4	24.5	22.5	0.918611	2	220.5	238.25	97.5	103.25	123	135	1.0805	1.05897	1.09756	-17.75	-5.75	-12
108	M0179	IBM_90	9.25	51.85	34.7833	80.6	55	56	60	61	1.09091	1.08929	-5	-5	23.6667	22.8333	0.966548	0.833333	222	240	115.25	129	106.75	111	1.08108	1.11931	1.03981	-18	-13.75	-4.25
109	M0178	IBM_89	6.4	46.0833	36.05	78.5	58	59	63	64	1.08621	1.08475	-5	-5	23.3333	18.6667	0.802699	4.66667	228.5	252.75	110.25	140.25	118.25	112.5	1.10613	1.27211	0.951374	-24.25	-30	5.75
110	M0175	IBM_87	7.9	53.8	40.65	79.7	56	57	61	62	1.08929	1.08772	-5	-5	27.3333	23.3333	0.853786	4	225.5	242	99.75	114	125.75	128	1.07317	1.14286	1.01789	-16.5	-14.25	-2.25
111	M0173	IBM_86	5.15	50.1167	28.3833	64.6	56	57	60	62	1.07143	1.08772	-4	-5	26.3333	22	0.834781	4.33333	200.75	213.25	83	92.25	117.75	121	1.06227	1.11145	1.0276	-12.5	-9.25	-3.25
112	M0172	IBM_85	3	40.2167	6.91667	68.1667	55	56	69	69	1.25455	1.23214	-14	-13	26.5	17.5	0.66	9	244.75	231.75	114.25	115.5	130.5	116.25	0.946885	1.01094	0.890805	13	-1.25	14.25
113	M0171	IBM_84	2.63333	53.1333	7.03333	72.9833	56	58	68	69	1.21429	1.18966	-12	-11	26.5	17.6667	0.667168	8.83333	225	220.5	99.25	106.5	125.75	114	0.98	1.07305	0.906561	4.5	-7.25	11.75
114	M0169	IBM_83	2.08333	49.8167	7.08333	67.8833	55	57	68	69	1.23636	1.21053	-13	-12	27.5	14.6667	0.533059	12.8333	221	186.25	90.25	71.75	130.75	114.5	0.84276	0.795014	0.875717	34.75	18.5	16.25
115	M0166	IBM_81	5.26667	53.2833	24.9833	82.1167	56	57	61	62	1.08929	1.08772	-5	-5	25.3333	21.1667	0.835065	4.16667	214	230	94	106.75	120	123.25	1.07477	1.13564	1.02708	-16	-12.75	-3.25
116	M0162	IBM_79	8.6	46.0667	26.5667	57.95	57	58	59	61	1.03509	1.05172	-2	-3	24.5	22.6667	0.926111	1.83333	208.5	216.75	99.75	104.5	108.75	112.25	1.03957	1.04762	1.03218	-8.25	-4.75	-3.5
117	M0159	IBM_78	2.03333	41.4167	5.05	67.4833	56	58	70	71	1.25	1.22414	-14	-13	27.1667	15.3333	0.564589	11.8333	228.75	195.5	102	72.25	126.75	123.25	0.854645	0.708333	0.972387	33.25	29.75	3.5
118	M0156	IBM_76	2.26667	35.4833	7.225	59.7	59	61	70	74	1.18644	1.21311	-11	-13	19.8333	12.5	0.630865	7.33333	190.25	189.75	98	85.5	92.25	104.25	0.997372	0.872449	1.13008	0.5	12.5	-12
119	M0155	IBM_75	6.88333	52.3833	34.25	71.0333	57	56	61	60	1.07018	1.07143	-4	-4	25.5	23.1667	0.911265	2.33333	199.5	210.75	91.75	87.25	107.75	123.5	1.05639	0.950954	1.14617	-11.25	4.5	-15.75
120	M0152	IBM_74	2	39.6667	4.41667	69.1	57	59	71	75	1.24561	1.27119	-14	-16	27.8333	12.6667	0.455237	15.1667	230	203.25	104.25	95.75	125.75	107.5	0.883696	0.918465	0.854871	26.75	8.5	18.25
121	M0145	IBM_72	2.16667	52.8667	7.11667	67.3	58	60	71	72	1.22414	1.2	-13	-12	25.1667	16.6667	0.661842	8.5	261.25	241	119.5	127.25	141.75	113.75	0.922488	1.06485	0.802469	20.25	-7.75	28
122	M0138	IBM_71	8.98333	60.95	37.6667	72.4833	54	55	57	58	1.05556	1.05455	-3	-3	25.3333	22.5	0.888158	2.83333	216	219.75	100	108	116	111.75	1.01736	1.08	0.963362	-3.75	-8	4.25
123	M0319	IBM_152	7.65	47.4	31.7833	71.7833	56	58	62	63	1.10714	1.08621	-6	-5	23.6667	21	0.887302	2.66667	217.5	227.5	96.75	107.5	120.75	120	1.04598	1.11111	0.993789	-10	-10.75	0.75
124	M0324	IBM_154	7.66667	44.9	30.5333	76.9333	55	58	58	63	1.05455	1.08621	-3	-5	25.5	20.3333	0.796923	5.16667	208	234.25	79.25	93.75	128.75	140.5	1.1262	1.18297	1.09126	-26.25	-14.5	-11.75
125	M0328	IBM_155	2.5	40.5667	6.96667	68.15	57	58	68	69	1.19298	1.18966	-11	-11	24.8333	15	0.605624	9.83333	232.25	209.5	104.75	91.75	127.5	117.75	0.902045	0.875895	0.923529	22.75	13	9.75
126	M0330	IBM_156	2.8	51.4333	9.31667	66.8667	56	58	69	70	1.23214	1.2069	-13	-12	26.5	19.6667	0.742247	6.83333	224.5	242	108.75	115.25	115.75	126.75	1.07795	1.05977	1.09503	-17.5	-6.5	-11
127	M0332	IBM_157	7.71667	55.7667	34.7833	74.2333	54	56	61	62	1.12963	1.10714	-7	-6	24.8333	21	0.84544	3.83333	225.25	243.25	94.75	117	130.5	126.25	1.07991	1.23483	0.967433	-18	-22.25	4.25
128	M0335	IBM_158	6.3	45.1333	29.4167	66.2167	58	59	61	62	1.05172	1.05085	-3	-3	24.5	20.3333	0.82997	4.16667	221.5	233.75	101	104.5	120.5	129.25	1.0553	1.03465	1.07261	-12.25	-3.5	-8.75
129	M0336	IBM_159	5.61667	54.95	24.3333	66.2	56	58	61	62	1.08929	1.06897	-5	-4	23.8333	23.3333	0.978865	0.5	219.75	237.5	102.5	109.75	117.25	127.75	1.08077	1.07073	1.08955	-17.75	-7.25	-10.5
130	M0340	IBM_160	6.41667	50.0667	32.45	70.9167	56	57	61	62	1.08929	1.08772	-5	-5	25.5	22.1667	0.873457	3.33333	238	249.75	104.25	113.75	133.75	136	1.04937	1.09113	1.01682	-11.75	-9.5	-2.25
131	M0341	IBM_161	5.88333	45.7667	29.0167	66.1667	56	58	61	62	1.08929	1.06897	-5	-4	26.5	21.8333	0.825024	4.66667	244.5	254	109.75	122.25	134.75	131.75	1.03885	1.1139	0.977737	-9.5	-12.5	3
132	M0345	IBM_163	2	39.5333	5.43333	66.8167	58	60	70	73	1.2069	1.21667	-12	-13	25.3333	13.8333	0.547917	11.5	223.5	186.75	101	87.75	122.5	99	0.83557	0.868812	0.808163	36.75	13.25	23.5
133	M0347	IBM_165	6.58333	47.0333	26.65	78.9	56	58	61	62	1.08929	1.06897	-5	-4	24.8333	19.5	0.785586	5.33333	218.25	238.5	101	113.25	117.25	125.25	1.09278	1.12129	1.06823	-20.25	-12.25	-8
134	M0349	IBM_166	7.65	48.2	33.4167	80.1	56	58	58	60	1.03571	1.03448	-2	-2	24.5	22.5	0.918273	2	223.25	238.25	92.75	110.5	130.5	127.75	1.06719	1.19137	0.978927	-15	-17.75	2.75
135	M0356	IBM_167	1.56667	51.5667	5.28333	75.7167	54	55	69	70	1.27778	1.27273	-15	-15	25.6667	14.6667	0.57027	11	203	201.75	90.25	93.25	112.75	108.5	0.993842	1.03324	0.962306	1.25	-3	4.25
136	M0357	IBM_168	5.68333	44.4667	23.1667	69.6833	56	58	61	63	1.08929	1.08621	-5	-5	25.1667	21.3333	0.846417	3.83333	221	227.75	101	101.75	120	126	1.03054	1.00743	1.05	-6.75	-0.75	-6
137	M0358	IBM_169	5.88333	67.85	34.4167	82.1333	57	59	61	62	1.07018	1.05085	-4	-3	24.3333	20.8333	0.856164	3.5	195	229.75	87.75	108.5	107.25	121.25	1.17821	1.23647	1.13054	-34.75	-20.75	-14
138	M0366	IBM_170	2.46667	55.9333	6.35	73.6333	55	58	71	73	1.29091	1.25862	-16	-15	26	14.6667	0.56559	11.3333	209.5	205	80.75	75.5	128.75	129.5	0.97852	0.934985	1.00583	4.5	5.25	-0.75
139	M0372	IBM_171	9.13333	51.3667	34.8833	77.35	56	57	60	61	1.07143	1.07018	-4	-4	26.6667	23.8333	0.89375	2.83333	233.75	248.5	112.25	121.5	121.5	127	1.0631	1.08241	1.04527	-14.75	-9.25	-5.5
140	M0373	IBM_172	1.78333	37.9167	4.8	72.35	55	56	69	70	1.25455	1.25	-14	-14	26.3333	14.8333	0.563291	11.5	201.25	195.5	88	90.5	113.25	105	0.971429	1.02841	0.927152	5.75	-2.5	8.25
141	M0374	IBM_173	1.8	41.1667	5.58333	66.05	55	56	70	71	1.27273	1.26786	-15	-15	26.1667	14.8333	0.567208	11.3333	215.25	197	100	100.25	115.25	96.75	0.915215	1.0025	0.839479	18.25	-0.25	18.5
142	M0375	IBM_174	6.23333	46.1667	29.4167	67.575	55	59	60	61	1.09091	1.0339	-5	-2	24.6667	20.8333	0.846491	3.83333	205.25	220.75	92.25	92.75	113	128	1.07552	1.00542	1.13274	-15.5	-0.5	-15
143	M0376	IBM_175	2.31667	58.5333	8.18333	74.3667	56	56	71	72	1.26786	1.28571	-15	-16	25.1667	14.5	0.575702	10.6667	222	226.75	100	104.75	122	122	1.0214	1.0475	1	-4.75	-4.75	0
144	M0381	IBM_178	2.26667	50.2833	6.95	57.35	56	57	68	69	1.21429	1.21053	-12	-12	25	15.6667	0.626422	9.33333	230.25	229.75	105.5	120.5	124.75	109.25	0.997828	1.14218	0.875752	0.5	-15	15.5
145	M0382	IBM_179	4.85	52.3167	21.6833	77.2667	58	60	66	67	1.13793	1.11667	-8	-7	26.5	22.8333	0.865062	3.66667	225.25	239	98	107.5	127.25	131.5	1.06104	1.09694	1.0334	-13.75	-9.5	-4.25
146	M0385	IBM_180	5.25	34.7667	24.5167	71.3833	58	59	62	64	1.06897	1.08475	-4	-5	24	20.5	0.854042	3.5	229.25	234.75	111.75	128	117.5	106.75	1.02399	1.14541	0.908511	-5.5	-16.25	10.75
147	M0388	IBM_181	6.83333	60.6667	26.6167	71.7	56	58	60	62	1.07143	1.06897	-4	-4	27.6667	20.5	0.740087	7.16667	256.25	271.5	118.75	139.25	137.5	132.25	1.05951	1.17263	0.961818	-15.25	-20.5	5.25
148	M0389	IBM_182	7.86667	48.7833	29.9667	70.3833	57	59	61	62	1.07018	1.05085	-4	-3	23	21.8333	0.949495	1.16667	229.25	253	104	116.25	125.25	136.75	1.1036	1.11779	1.09182	-23.75	-12.25	-11.5
149	M0390	IBM_183	1.7	39.5333	5.01667	72.9667	57	59	73	75	1.2807	1.27119	-16	-16	26.5	16	0.602802	10.5	229.5	211	101.75	106	127.75	105	0.91939	1.04177	0.821918	18.5	-4.25	22.75
150	M0391	IBM_184	2.31667	52.4167	6.61667	79.3833	58	60	74	75	1.27586	1.25	-16	-15	27.1667	14.1667	0.521831	13	220.25	222.25	112	121.75	108.25	100.5	1.00908	1.08705	0.928406	-2	-9.75	7.75
151	M0396	IBM_185	6.05	51.5333	33.2667	79.1333	55	58	60	62	1.09091	1.06897	-5	-4	24.8333	24	0.967949	0.833333	213	240.5	102	116	111	124.5	1.12911	1.13725	1.12162	-27.5	-14	-13.5
152	M0401	IBM_187	7.2	60.0167	32.05	71.75	56	57	61	62	1.08929	1.08772	-5	-5	24.6667	21.1667	0.858108	3.5	235.5	244	108	118	127.5	126	1.03609	1.09259	0.988235	-8.5	-10	1.5
153	M0404	IBM_188	1.76667	53.3167	5.95	75.6833	55	56	70	71	1.27273	1.26786	-15	-15	26	15	0.577778	11	213.25	192	100.75	82.5	112.5	109.5	0.900352	0.818859	0.973333	21.25	18.25	3
154	M0405	IBM_189	1.93333	53.6	6.06667	70.5167	55	56	70	73	1.27273	1.30357	-15	-17	25.8333	14.3333	0.555833	11.5	212.75	193.5	98.25	76.75	114.5	116.75	0.909518	0.78117	1.01965	19.25	21.5	-2.25
155	M0407	IBM_190	7.75	47.5	30.65	77.9833	56	56	62	63	1.10714	1.125	-6	-7	26.6667	21	0.78768	5.66667	213.25	232.5	95.25	109	118	123.5	1.09027	1.14436	1.04661	-19.25	-13.75	-5.5
156	M0412	IBM_191	7.05	37.8667	30.1333	74.9833	56	57	61	62	1.08929	1.08772	-5	-5	27.1667	23.6667	0.871349	3.5	191.5	214	85.5	102.5	106	111.5	1.11749	1.19883	1.05189	-22.5	-17	-5.5
157	M0414	IBM_192	6.56667	42.75	27.2333	68.8667	55	56	60	60	1.09091	1.07143	-5	-4	23.6667	19.5	0.823944	4.16667	193.25	204.25	95.25	102.75	98	101.5	1.05692	1.07874	1.03571	-11	-7.5	-3.5
158	M0422	IBM_194	1.81667	47.4667	7.7	77.9833	58	59	72	74	1.24138	1.25424	-14	-15	28	15.8333	0.565986	12.1667	244.75	245.25	117.5	113.5	127.25	131.75	1.00204	0.965957	1.03536	-0.5	4	-4.5
159	M0424	IBM_195	4.88333	45.8167	23.1833	67.3333	55	57	60	61	1.09091	1.07018	-5	-4	24.1667	19.3333	0.797937	4.83333	199.75	223.25	77.75	95.5	122	127.75	1.11765	1.2283	1.04713	-23.5	-17.75	-5.75
160	M0427	IBM_196	8.5	47.4167	39.4	77.3667	56	57	59	61	1.05357	1.07018	-3	-4	24.8333	22.8333	0.920274	2	207.75	224	87.75	110.75	120	113.25	1.07822	1.26211	0.94375	-16.25	-23	6.75
161	M0428	IBM_197	8.76667	49.5333	30.7833	74.85	58	60	60	61	1.03448	1.01667	-2	-1	26.8333	23.6667	0.882067	3.16667	246.75	248.5	111.75	122.75	135	125.75	1.00709	1.09843	0.931481	-1.75	-11	9.25
162	M0429	IBM_198	6.95	51.3667	29.8	74.2833	57	58	60	61	1.05263	1.05172	-3	-3	24.5	21.5	0.877922	3	241.75	261.25	111.25	134.25	130.5	127	1.08066	1.20674	0.97318	-19.5	-23	3.5
163	M0430	IBM_199	8.85	42.7167	30.1167	74.15	55	57	59	61	1.07273	1.07018	-4	-4	23.3333	22.3333	0.957949	1	214.5	219	106	118.75	108.5	100.25	1.02098	1.12028	0.923963	-4.5	-12.75	8.25
164	M0431	IBM_200	1.98333	46.8	6.01667	77.3	58	60	68	69	1.17241	1.15	-10	-9	26.3333	20.1667	0.765823	6.16667	212	222.25	93.75	93	118.25	129.25	1.04835	0.992	1.09302	-10.25	0.75	-11
165	M0433	IBM_201	8.46667	57.4167	32.0167	79.95	56	57	62	64	1.10714	1.12281	-6	-7	25.3333	20.8333	0.822072	4.5	227.25	254.25	96.25	123	131	131.25	1.11881	1.27792	1.00191	-27	-26.75	-0.25
166	M0434	IBM_202	6.88333	48.8667	28.7	68.75	56	58	61	63	1.08929	1.08621	-5	-5	26.6667	22.3333	0.841569	4.33333	238.75	261.25	107	128.25	131.75	133	1.09424	1.1986	1.00949	-22.5	-21.25	-1.25
167	M0436	IBM_203	5.48333	39.5333	25.8667	68.3333	56	58	61	63	1.08929	1.08621	-5	-5	24.6667	23	0.932237	1.66667	232.75	261	105.5	121.5	127.25	139.5	1.12137	1.15166	1.09627	-28.25	-16	-12.25
168	M0438	IBM_204	9.06667	52.8833	33.8667	69.2	55	57	59	61	1.07273	1.07018	-4	-4	25.8333	24.5	0.95122	1.33333	230.5	241.25	103.5	113.75	127	127.5	1.04664	1.09903	1.00394	-10.75	-10.25	-0.5
170	M0443	IBM_206	1.98333	58.7667	5.61667	72.6833	55	56	67	68	1.21818	1.21429	-12	-12	24.5	16.5	0.678797	8	217.5	218	96.25	93.5	121.25	124.5	1.0023	0.971429	1.0268	-0.5	2.75	-3.25
171	M0444	IBM_207	5.61667	44.0667	26.9	68.4667	55	56	60	61	1.09091	1.08929	-5	-5	23	20.3333	0.88451	2.66667	228.25	250.75	109	112.5	119.25	138.25	1.09858	1.03211	1.15933	-22.5	-3.5	-19
172	M0448	IBM_209	8.03333	59.3333	26.55	67.35	55	57	60	61	1.09091	1.07018	-5	-4	24.5	21.3333	0.871757	3.16667	224.25	249.75	102.75	118.75	121.5	131	1.11371	1.15572	1.07819	-25.5	-16	-9.5
173	M0450	IBM_211	1.6	47.35	5.78333	71.05	55	56	69	69	1.25455	1.23214	-14	-13	25.1667	14.6667	0.582748	10.5	193	189.25	79.25	79.75	113.75	109.5	0.98057	1.00631	0.962637	3.75	-0.5	4.25
174	M0453	IBM_212	7.8	55.8833	32.8	70.5667	57	58	62	62	1.08772	1.06897	-5	-4	27.6667	23.5	0.849455	4.16667	218.5	246.75	104	116.75	114.5	130	1.12929	1.1226	1.13537	-28.25	-12.75	-15.5
175	M0454	IBM_213	6.71667	50.4167	28.4333	79.8833	55	56	58	59	1.05455	1.05357	-3	-3	25.6667	23	0.895749	2.66667	198	208.5	85.5	95.25	112.5	113.25	1.05303	1.11404	1.00667	-10.5	-9.75	-0.75
176	M0457	IBM_214	1.76667	53.9833	5.48333	73.25	55	56	71	72	1.29091	1.28571	-16	-16	24.8333	15	0.603461	9.83333	189.25	209.5	90.25	107	99	102.5	1.107	1.1856	1.03535	-20.25	-16.75	-3.5
177	M0461	IBM_215	6	43.0833	31.3333	61.7333	55	57	61	62	1.10909	1.08772	-6	-5	27.1667	22.1667	0.814647	5	212.5	233	88.5	116.25	124	116.75	1.09647	1.31356	0.941532	-20.5	-27.75	7.25
178	M0463	IBM_216	8.71667	63.5	43.4833	75.7	55	57	57	59	1.03636	1.03509	-2	-2	22.1667	20.6667	0.931448	1.5	222.75	230.5	100.5	108.75	122.25	121.75	1.03479	1.08209	0.99591	-7.75	-8.25	0.5
179	M0465	IBM_217	2.38333	56.5833	7.3	71.6	56	58	70	71	1.25	1.22414	-14	-13	27.8333	15.6667	0.564097	12.1667	251.25	245.5	125.75	130.5	125.5	115	0.977114	1.03777	0.916335	5.75	-4.75	10.5
180	M0466	IBM_218	7.5	49.7333	35.8	74.1667	55	57	59	60	1.07273	1.05263	-4	-3	24.8333	23.3333	0.939755	1.5	213	233.25	92.75	114.75	120.25	118.5	1.09507	1.2372	0.985447	-20.25	-22	1.75
181	M0469	IBM_219	7	55.5	38.1	76.85	57	59	60	62	1.05263	1.05085	-3	-3	25.8333	21.6667	0.839024	4.16667	217.75	232.75	98.75	112.5	119	120.25	1.06889	1.13924	1.0105	-15	-13.75	-1.25
182	M0471	IBM_220	1.81667	48.3667	4.25	68.9167	55	55	70	71	1.27273	1.29091	-15	-16	25.1667	15.5	0.615742	9.66667	210	213.25	87	104	123	109.25	1.01548	1.1954	0.888211	-3.25	-17	13.75
183	M0472	IBM_221	7.4	58.1	29.2167	86.2	55	56	60	61	1.09091	1.08929	-5	-5	25.1667	20.6667	0.822972	4.5	230.75	258	95.5	124.5	135.25	133.5	1.11809	1.30366	0.987061	-27.25	-29	1.75
184	M0474	IBM_222	7.6	52.1667	32.75	80.3833	55	57	60	61	1.09091	1.07018	-5	-4	24.3333	18.8333	0.773973	5.5	203.75	220.25	94	100	109.75	120.25	1.08098	1.06383	1.09567	-16.5	-6	-10.5
185	M0476	IBM_223	2.15	50.0833	7.71667	73.85	57	58	67	68	1.17544	1.17241	-10	-10	24	15.3333	0.638996	8.66667	213.25	207	93	97.5	120.25	109.5	0.970692	1.04839	0.910603	6.25	-4.5	10.75
186	M0477	IBM_224	1.88333	44.3	6.1	74.0333	60	61	70	72	1.16667	1.18033	-10	-11	25.3333	14.8333	0.584848	10.5	235.25	227	105.75	105.25	129.5	121.75	0.964931	0.995272	0.940154	8.25	0.5	7.75
187	M0479	IBM_225	2.08333	46.8167	6.63333	67.7333	55	57	69	70	1.25455	1.22807	-14	-13	25	16	0.641026	9	217.75	219	101.5	103.75	116.25	115.25	1.00574	1.02217	0.991398	-1.25	-2.25	1
188	M0481	IBM_226	6.23333	57.6167	34.8333	78.85	56	58	60	62	1.07143	1.06897	-4	-4	26	24.6667	0.94871	1.33333	214.5	225.25	88	99.25	126.5	126	1.05012	1.12784	0.996047	-10.75	-11.25	0.5
189	M0487	IBM_229	9.66667	58.1833	34.7667	70.9833	54	56	59	61	1.09259	1.08929	-5	-5	25.5	23	0.901658	2.5	216.75	233.75	100	111	116.75	122.75	1.07843	1.11	1.05139	-17	-11	-6
190	M0489	IBM_231	2.51667	51.7667	7.58333	79.4333	58	59	69	71	1.18966	1.20339	-11	-12	27.1667	15.6667	0.576709	11.5	226.75	214.75	96.75	113.75	130	101	0.947078	1.17571	0.776923	12	-17	29
192	M0491	IBM_233	5.7	50.05	27.1	77.3	57	58	62	63	1.08772	1.08621	-5	-5	25.1667	23	0.917106	2.16667	239.75	249	109.25	125.5	130.5	123.5	1.03858	1.14874	0.94636	-9.25	-16.25	7
193	M0492	IBM_234	6.88333	59.9	24.15	78.6167	56	57	58	59	1.03571	1.03509	-2	-2	25.5	19.6667	0.77359	5.83333	200.25	203.75	84.75	84.25	115.5	119.5	1.01748	0.9941	1.03463	-3.5	0.5	-4
194	M0494	IBM_236	7.95	54.7	26.2333	66.3667	55	56	58	60	1.05455	1.07143	-3	-4	25.5	22.3333	0.875898	3.16667	221.75	229	115.75	106.5	106	122.5	1.03269	0.920086	1.15566	-7.25	9.25	-16.5
195	M0630	IBM_321	2.05	46.5833	6.13333	63.6667	56	57	70	72	1.25	1.26316	-14	-15	24.3333	12	0.496142	12.3333	202.5	134.5	89.75	55.25	112.75	79.25	0.664198	0.615599	0.702882	68	34.5	33.5
196	M0624	IBM_318	7.05	52.6667	37.15	73.2	57	59	65	66	1.14035	1.11864	-8	-7	27.3333	21.8333	0.80158	5.5	233.25	264.5	99.75	113.75	133.5	150.75	1.13398	1.14035	1.12921	-31.25	-14	-17.25
197	M0623	IBM_317	6.38333	49.2167	22.2	72.95	56	57	64	65	1.14286	1.14035	-8	-8	26.1667	22.6667	0.866034	3.5	195.5	226.5	82.75	115.25	112.75	111.25	1.15857	1.39275	0.986696	-31	-32.5	1.5
198	M0619	IBM_316	2.71667	55.0167	7.1	67.2167	56	57	68	69	1.21429	1.21053	-12	-12	26.6667	17.5	0.656587	9.16667	227.75	228.75	104	110.75	123.75	118	1.00439	1.0649	0.953535	-1	-6.75	5.75
199	M0618	IBM_315	5.5	49.95	24.6333	73.2667	57	59	62	63	1.08772	1.0678	-5	-4	25	22.8333	0.91345	2.16667	205.75	233.25	87	101.25	118.75	132	1.13366	1.16379	1.11158	-27.5	-14.25	-13.25
200	M0617	IBM_314	8.3	51.4333	37.1167	76.1167	56	58	60	62	1.07143	1.06897	-4	-4	27.8333	26.5	0.952604	1.33333	234	253	113.5	121.75	120.5	131.25	1.0812	1.07269	1.08921	-19	-8.25	-10.75
201	M0614	IBM_313	7.51667	53.55	30.65	78.3833	56	57	61	62	1.08929	1.08772	-5	-5	23.5	20.3333	0.865392	3.16667	239.25	263.5	115.5	124.25	123.75	139.25	1.10136	1.07576	1.12525	-24.25	-8.75	-15.5
202	M0613	IBM_312	5.86667	43.05	28.1833	72.65	55	58	58	60	1.05455	1.03448	-3	-2	25.8333	21.1667	0.818787	4.66667	229.25	234.25	100	116.5	129.25	117.75	1.02181	1.165	0.911025	-5	-16.5	11.5
203	M0611	IBM_311	7.91667	52.8167	23.8833	67.7333	58	60	62	63	1.06897	1.05	-4	-3	26.3333	20.5	0.776896	5.83333	233.25	255.5	113.5	132.5	119.75	123	1.09539	1.1674	1.02714	-22.25	-19	-3.25
204	M0609	IBM_310	1.78333	49.2833	5.13333	76.05	57	58	71	72	1.24561	1.24138	-14	-14	24.1667	13.6667	0.566616	10.5	219.25	188.25	107.25	99.25	112	89	0.858609	0.925408	0.794643	31	8	23
206	M0597	IBM_306	7.6	59.1	39.9333	72.3333	55	57	58	61	1.05455	1.07018	-3	-4	26.3333	23	0.875642	3.33333	219.5	246	88.5	111.75	131	134.25	1.12073	1.26271	1.02481	-26.5	-23.25	-3.25
207	M0594	IBM_305	9.05	50	35.2	74.6333	56	58	61	62	1.08929	1.06897	-5	-4	23.3333	20.5	0.890769	2.83333	219	232.25	90.5	104	128.5	128.25	1.0605	1.14917	0.998054	-13.25	-13.5	0.25
208	M0590	IBM_304	8.2	53.3667	25.1	73.0167	55	57	60	61	1.09091	1.07018	-5	-4	24.6667	21	0.850512	3.66667	201.5	227.75	97.75	111	103.75	116.75	1.13027	1.13555	1.1253	-26.25	-13.25	-13
209	M0589	IBM_303	6.26667	64.1	35.6833	83.1667	56	57	63	65	1.125	1.14035	-7	-8	25.6667	22.8333	0.88961	2.83333	229	249	112.75	126.25	116.25	122.75	1.08734	1.11973	1.05591	-20	-13.5	-6.5
210	M0588	IBM_302	2.06667	49.5833	5.51667	74.2167	57	59	74	77	1.29825	1.30508	-17	-18	25.3333	13.3333	0.525641	12	220.25	181.75	88.25	73	132	108.75	0.825199	0.827195	0.823864	38.5	15.25	23.25
211	M0587	IBM_301	1.85	43.3	4.98333	71.3667	56	58	71	72	1.26786	1.24138	-15	-14	27.1667	16.1667	0.595077	11	221.25	209.5	98	91.25	123.25	118.25	0.946893	0.931122	0.959432	11.75	6.75	5
213	M0583	IBM_298	7.3	48.1	30.25	67.75	57	58	61	63	1.07018	1.08621	-4	-5	25.3333	22.8333	0.901212	2.5	223	240.5	98.75	119	124.25	121.5	1.07848	1.20506	0.977867	-17.5	-20.25	2.75
214	M0581	IBM_297	6.4	55.3	23.5167	66.8333	56	57	61	62	1.08929	1.08772	-5	-5	25.1667	21.5	0.854825	3.66667	225.5	235	106.75	116.5	118.75	118.5	1.04213	1.09133	0.997895	-9.5	-9.75	0.25
215	M0580	IBM_296	7.73333	60.8333	29.4167	82.3667	58	59	62	63	1.06897	1.0678	-4	-4	25.1667	23.6667	0.940614	1.5	215.25	230	95	108.5	120.25	121.5	1.06852	1.14211	1.0104	-14.75	-13.5	-1.25
216	M0577	IBM_295	6.43333	47.55	29.1333	72.7167	57	59	62	64	1.08772	1.08475	-5	-5	26	22.3333	0.859444	3.66667	253.75	272.5	128.5	148	125.25	124.5	1.07389	1.15175	0.994012	-18.75	-19.5	0.75
217	M0566	IBM_285	5.46667	39.6833	30.6167	68.4333	56	58	62	63	1.10714	1.08621	-6	-5	26	24.1667	0.929065	1.83333	232.25	253.25	105.75	129.25	126.5	124	1.09042	1.22222	0.980237	-21	-23.5	2.5
218	M0565	IBM_284	7.86667	51.7667	27.3833	74.6	58	59	65	67	1.12069	1.13559	-7	-8	26	19.6667	0.754934	6.33333	235.5	263.25	115	140	120.5	123.25	1.11783	1.21739	1.02282	-27.75	-25	-2.75
219	M0564	IBM_283	8.68333	48.85	28.65	70.2333	60	61	64	66	1.06667	1.08197	-4	-5	25	21.1667	0.846667	3.83333	245.75	251.25	119	125.25	126.75	126	1.02238	1.05252	0.994083	-5.5	-6.25	0.75
220	M0563	IBM_282	2.15	47.4833	6.86667	61.1333	58	59	69	70	1.18966	1.18644	-11	-11	26.1667	16.5	0.630604	9.66667	225.25	228.5	113.25	113.75	112	114.75	1.01443	1.00442	1.02455	-3.25	-0.5	-2.75
221	M0562	IBM_281	2.31667	53.05	6.98333	81.25	56	58	69	70	1.23214	1.2069	-13	-12	26	13.8333	0.531908	12.1667	223	208.75	92.75	88.25	130.25	120.5	0.936099	0.951482	0.925144	14.25	4.5	9.75
222	M0575	IBM_294	1.96667	50.6167	7.5	73.1667	56	57	70	71	1.25	1.24561	-14	-14	25.6667	16.5	0.645101	9.16667	235.25	242	109.75	110	125.5	132	1.02869	1.00228	1.05179	-6.75	-0.25	-6.5
223	M0574	IBM_293	7.15	63.7833	33.6833	64.95	55	57	61	62	1.10909	1.08772	-6	-5	23.8333	19.6667	0.825117	4.16667	206.5	233.5	91.5	114.5	115	119	1.13075	1.25137	1.03478	-27	-23	-4
224	M0573	IBM_292	4.35	47.1	31.7	61.4	55	56	62	62	1.12727	1.10714	-7	-6	26	23	0.884615	3	192	229	70	99.5	122	129.5	1.19271	1.42143	1.06148	-37	-29.5	-7.5
225	M0571	IBM_290	2.28333	62.95	7.73333	78.5333	55	57	70	72	1.27273	1.26316	-15	-15	26	16.6667	0.644034	9.33333	207.5	199.75	82.25	86	125.25	113.75	0.962651	1.04559	0.908184	7.75	-3.75	11.5
227	M0561	IBM_280	7.95	46.85	25.65	67.3333	56	57	64	63	1.14286	1.10526	-8	-6	23.8333	21.3333	0.893263	2.5	231	240	112.25	124	118.75	116	1.03896	1.10468	0.976842	-9	-11.75	2.75
228	M0560	IBM_279	8.6	53.15	26.1667	75.4333	56	58	62	62	1.10714	1.06897	-6	-4	27	23.5	0.876382	3.5	246.75	260.5	128.75	133.25	118	127.25	1.05572	1.03495	1.07839	-13.75	-4.5	-9.25
229	M0559	IBM_278	7.05	53.45	29.9167	70.15	56	57	60	61	1.07143	1.07018	-4	-4	25	21.1667	0.847091	3.83333	219.25	240.75	98.5	124.5	120.75	116.25	1.09806	1.26396	0.962733	-21.5	-26	4.5
230	M0558	IBM_277	1.73333	47.2	5.61667	76.55	58	59	72	73	1.24138	1.23729	-14	-14	25	12.3333	0.493599	12.6667	212.25	191	97	104.25	115.25	86.75	0.899882	1.07474	0.752711	21.25	-7.25	28.5
231	M0557	IBM_276	5.43333	43.9	23.4333	73.7167	55	56	60	60	1.09091	1.07143	-5	-4	24	23	0.957746	1	236.25	242.5	125	125.25	111.25	117.25	1.02646	1.002	1.05393	-6.25	-0.25	-6
232	M0556	IBM_275	2.36667	52.1833	6.35	75.4667	55	57	71	76	1.29091	1.33333	-16	-19	25.8333	16.5	0.639324	9.33333	194.25	207	79.5	91.75	114.75	115.25	1.06564	1.15409	1.00436	-12.75	-12.25	-0.5
233	M0553	IBM_274	6.78333	55.6	28.5083	67.7	55	57	60	61	1.09091	1.07018	-5	-4	25.5	21.6667	0.84786	3.83333	209.75	234.75	95	106.25	114.75	128.5	1.11919	1.11842	1.11983	-25	-11.25	-13.75
234	M0551	IBM_272	1.96667	48.0833	5.35	69.6333	55	56	71	72	1.29091	1.28571	-16	-16	24.3333	13.5	0.553167	10.8333	237	204.5	111.75	91.25	125.25	113.25	0.862869	0.816555	0.904192	32.5	20.5	12
235	M0550	IBM_271	7.96667	56.2167	27.7833	63.9	55	56	61	61	1.10909	1.08929	-6	-5	26.5	21.5	0.809946	5	224.75	247	108.25	121.5	116.5	125.5	1.099	1.1224	1.07725	-22.25	-13.25	-9
236	M0549	IBM_270	6.65	52.95	34.95	69.8167	59	61	61	63	1.0339	1.03279	-2	-2	25	21.5	0.861645	3.5	232.75	248.75	108.75	117.25	124	131.5	1.06874	1.07816	1.06048	-16	-8.5	-7.5
237	M0548	IBM_269	1.85	45.0167	6.26667	66.4	58	60	69	69	1.18966	1.15	-11	-9	25.8333	15	0.580503	10.8333	197	207	84	87	113	120	1.05076	1.03571	1.06195	-10	-3	-7
239	M0546	IBM_267	7.28333	51.1167	29.15	71.6833	58	59	64	65	1.10345	1.10169	-6	-6	27.8333	22	0.790769	5.83333	218	237	103	125.25	115	111.75	1.08716	1.21602	0.971739	-19	-22.25	3.25
240	M0545	IBM_266	5.18333	56.3667	27.1667	71.3333	57	58	62	62	1.08772	1.06897	-5	-4	25	20.3333	0.813478	4.66667	212.75	218.25	99.5	107.25	113.25	111	1.02585	1.07789	0.980132	-5.5	-7.75	2.25
241	M0543	IBM_264	5.26667	33.4667	24.7333	69.9333	55	57	61	62	1.10909	1.08772	-6	-5	27.8333	21.3333	0.766566	6.5	247.5	264.25	128.75	133.75	118.75	130.5	1.06768	1.03883	1.09895	-16.75	-5	-11.75
242	M0544	IBM_265	1.9	50.2333	5.58333	71.1833	56	58	70	71	1.25	1.22414	-14	-13	28.6667	16.3333	0.569919	12.3333	219.75	196	91.25	82.75	128.5	113.25	0.891923	0.906849	0.881323	23.75	8.5	15.25
244	M0540	IBM_261	7.93333	51.05	36.3667	68.3667	55	57	58	60	1.05455	1.05263	-3	-3	25.3333	22.8333	0.903503	2.5	219.5	248.25	101.5	127.25	118	121	1.13098	1.25369	1.02542	-28.75	-25.75	-3
245	M0538	IBM_260	5.36667	51.4333	28.3167	74.0333	56	57	60	62	1.07143	1.08772	-4	-5	26.6667	22.1667	0.834533	4.5	205.25	241.5	87.75	107	117.5	134.5	1.17661	1.21937	1.14468	-36.25	-19.25	-17
246	M0537	IBM_259	7.05	47.5833	25.8667	77.1833	58	59	61	62	1.05172	1.05085	-3	-3	24.3333	22.5	0.9253	1.83333	220.75	230	114	118	106.75	112	1.0419	1.03509	1.04918	-9.25	-4	-5.25
247	M0535	IBM_257	8.45	43.6333	35.5167	75.2	56	57	60	62	1.07143	1.08772	-4	-5	24.6667	21	0.850512	3.66667	225.75	253	101	128.5	124.75	124.5	1.12071	1.27228	0.997996	-27.25	-27.5	0.25
248	M0534	IBM_256	7.48333	39.3333	32.9833	73.8917	58	58	61	61	1.05172	1.05172	-3	-3	25.1667	24	0.953947	1.16667	225.5	243.25	104.75	107.5	120.75	135.75	1.07871	1.02625	1.12422	-17.75	-2.75	-15
249	M0533	IBM_255	6.48333	50.9667	23.7833	76.4333	56	57	61	62	1.08929	1.08772	-5	-5	25	21	0.840954	4	224	256	101.25	124	122.75	132	1.14286	1.22469	1.07536	-32	-22.75	-9.25
250	M0532	IBM_254	5.43333	47.4167	25.8667	68.35	61	62	67	68	1.09836	1.09677	-6	-6	27	20.6667	0.765568	6.33333	233.5	263.5	116	143.25	117.5	120.25	1.12848	1.23491	1.0234	-30	-27.25	-2.75
251	M0527	IBM_253	6.46667	53.4833	27.6333	70.1667	58	59	62	63	1.06897	1.0678	-4	-4	24.5	20.1667	0.823029	4.33333	264.5	274.75	124.75	133	139.75	141.75	1.03875	1.06613	1.01431	-10.25	-8.25	-2
252	M0525	IBM_252	6.68333	45.15	28.9167	64.4	56	58	60	61	1.07143	1.05172	-4	-3	24.3333	19.5	0.798404	4.83333	218.75	233.25	93.75	108.5	125	124.75	1.06629	1.15733	0.998	-14.5	-14.75	0.25
253	M0519	IBM_251	7.33333	48.2833	25.5	68.2	57	59	63	65	1.10526	1.10169	-6	-6	25.8333	21.1667	0.818931	4.66667	228.75	250.25	115.25	139.25	113.5	111	1.09399	1.20824	0.977974	-21.5	-24	2.5
254	M0517	IBM_250	5.85	40.85	25.7667	70.1167	55	57	60	62	1.09091	1.08772	-5	-5	23.8333	22.8333	0.957501	1	203.25	231	78.75	98.25	124.5	132.75	1.13653	1.24762	1.06627	-27.75	-19.5	-8.25
255	M0513	IBM_249	6.35	45.65	31.8167	73.3333	56	57	63	64	1.125	1.12281	-7	-7	23	18.6667	0.811134	4.33333	218.25	216.5	100	95.75	118.25	120.75	0.991982	0.9575	1.02114	1.75	4.25	-2.5
256	M0512	IBM_248	6.5	50.0667	22.7	87.5	54	56	58	59	1.07407	1.05357	-4	-3	25.6667	23	0.896104	2.66667	182.5	194	90.5	93	92	101	1.06301	1.02762	1.09783	-11.5	-2.5	-9
257	M0510	IBM_247	7.76667	45.9	24.7667	75.7667	56	57	60	62	1.07143	1.08772	-4	-5	24.3333	19.6667	0.808219	4.66667	206.75	227	93.25	104.5	113.5	122.5	1.09794	1.12064	1.0793	-20.25	-11.25	-9
258	M0509	IBM_246	1.91667	56.4667	6.35	76.9	55	57	70	72	1.27273	1.26316	-15	-15	25.6667	14.3333	0.55803	11.3333	241.75	227.5	107.25	120.25	134.5	107.25	0.941055	1.12121	0.797398	14.25	-13	27.25
259	M0506	IBM_244	2	53.7333	6.23333	68.6333	57	57	72	74	1.26316	1.29825	-15	-17	26.3333	18.5	0.704105	7.83333	257.25	246	117.5	127	139.75	119	0.956268	1.08085	0.851521	11.25	-9.5	20.75
260	M0502	IBM_241	5.26667	43.95	24.4	67.95	55	56	60	61	1.09091	1.08929	-5	-5	23.1667	19.5	0.841964	3.66667	193.5	211	88.5	92.75	105	118.25	1.09044	1.04802	1.12619	-17.5	-4.25	-13.25
261	M0500	IBM_239	7.26667	42.1333	28	76.8167	56	57	57	59	1.01786	1.03509	-1	-2	25.3333	24	0.947879	1.33333	207.25	219.75	95.25	103.25	112	116.5	1.06031	1.08399	1.04018	-12.5	-8	-4.5
262	M0498	IBM_237	1.81667	44.35	4.98333	71.7333	57	59	67	68	1.17544	1.15254	-10	-9	27.6667	16.5	0.597458	11.1667	234.5	235.5	103.25	102.5	131.25	133	1.00426	0.992736	1.01333	-1	0.75	-1.75
