## Supplemental Table S3 for "Variation in maize chlorophyll biosynthesis alters plant architecture"

### Sheet: Sheet1
Entry #	Female	MT_CCMI	WT_CCMI	MT_CCMII	WT_CCMII	WT_DTA	WT_DTS	MT_DTA	MT_DTS	Ratio_DTA	Ratio_DTS	WT_SW	MT_SW	Ratio_SW	WT_FlHT	WT_EaHT	WT_Ea2Fl	MT_FlHT	MT_EaHT	MT_Ea2Fl	Ratio_FlHT	Ratio_EaHT	Ratio_Ea2Fl
1	mo27	2.30667	28.5	7.04	71.96	55	57.5	65	67	1.18182	1.16531	26.6	19.7333	0.74321	240.4	119.267	121.133	243.933	109.6	134.333	1.01488	0.920997	1.11168
2	mo24	5.73333	29.76	30.6467	68.8933	57	58	61.5	62.5	1.07895	1.07759	27.2	24	0.883516	240.867	109.467	131.4	255.2	121.933	133.267	1.05961	1.11608	1.01379
3	b142	6.07333	30.2067	25.26	63.34	60	61	64.5	66.5	1.07516	1.09032	24.4667	21.4	0.8815	216.067	108.333	107.733	225.733	122.067	103.667	1.04501	1.1298	0.963279
4	b139	6.26	34.6067	25.2533	67.7467	56	57.5	60.5	62.5	1.08036	1.08727	24.1333	21.9333	0.909361	185.733	80.2667	105.467	190.267	84.1333	106.133	1.02574	1.05004	1.00979
5	b135	5.72667	30.7933	27.88	70.0333	59.5	61	63	65.5	1.05904	1.07377	24.6	21.1333	0.859023	199	94.6	104.4	214.2	103.933	110.267	1.07662	1.10477	1.05808
6	b132	4.95333	31.06	24.9133	63.42	61.5	62.5	67.5	69	1.09757	1.10394	23.3333	20.4667	0.88085	200.267	98.4667	101.8	214.067	106.267	107.8	1.0694	1.08005	1.05915
7	b127	5.46	32.7333	27.4467	69.42	61	62	63	61.5	1.03279	0.991935	24	21.1333	0.879945	204.267	96.0667	108.2	211.267	106.067	105.2	1.03394	1.10473	0.973464
8	b125	7.16667	37.0067	27.1533	65.8333	57.5	60.5	62	63.5	1.07879	1.04921	22.4667	19.3333	0.863601	215.267	103.267	112	231.467	119.8	111.667	1.07572	1.16157	0.998352
9	b123	2.18	31.38	5.62667	71.5	60	61	71	72.5	1.18463	1.18846	25.6	14.9333	0.582263	218.067	106.867	111.2	202.733	97.6	105.133	0.929267	0.920686	0.949609
10	m022	2.12667	30.6467	6.57333	71.6867	55.5	57	65	67.5	1.1711	1.18421	26.3333	18.8	0.713454	242.733	120.8	121.933	239.667	109.933	129.733	0.98867	0.911956	1.06627
11	m008	2.37333	29.7467	7.2	76.88	54.5	56	64.5	66.5	1.1835	1.18772	27.0667	17.2667	0.640934	228.067	107.867	120.2	236.333	112.667	123.667	1.03637	1.04492	1.03093
12	m002	2.38667	31.98	6.48667	66.28	57.5	59	63.5	65.5	1.10792	1.11472	26.3333	18.2	0.699019	235.267	118.933	116.333	243.567	111.3	132.267	1.03878	0.937282	1.14702
13	b189	2.67333	29.9733	6.00667	68.5533	60.5	61.5	73	74	1.21667	1.20346	23.4667	15.9333	0.680355	195.133	91.8	103.333	203.067	101.533	101.533	1.04084	1.11042	0.983893
14	b185	5.88667	33.6	26.88	66.6333	60.5	62	66.5	68.5	1.09918	1.10484	22.6667	20.6	0.912628	212.333	107.267	105.067	220.2	112.933	107.267	1.03904	1.05582	1.022
15	b182	2.24	28.76	5.39333	63.7133	60.5	61.5	70.5	72.5	1.16626	1.17982	26.0667	16.9333	0.648275	219.267	109.867	109.4	216.133	106.333	109.8	0.98671	0.968881	1.00407
16	b155	6.16667	30.34	25.64	58.5933	62.5	64	68.5	70.5	1.09601	1.10147	24.0667	22.4	0.934202	202.867	101.4	101.467	214.267	105.733	108.533	1.05707	1.04543	1.07284
17	b121	5.51333	32.3733	27.26	70.14	60	61.5	65	66.5	1.08336	1.08135	25.0667	22.1333	0.883454	201.4	95.1333	106.267	216.2	109.533	106.667	1.07669	1.15774	1.00632
18	b120	6.75333	34.16	30.36	65.58	60.5	62.5	64	66.5	1.05829	1.0641	24.4	21.6	0.885823	198.4	94.4	104	216.333	111	105.333	1.09414	1.18106	1.01693
19	b111	6.02	30.5933	27.4333	71.0933	62.5	63.5	65	66.5	1.04019	1.04712	23.2667	21.1333	0.909183	207.933	106.133	101.8	215.8	115.4	100.4	1.03787	1.08856	0.986933
20	b107	1.97333	33.0067	5.90667	75.0067	60.5	60.5	72.5	74.5	1.1985	1.23142	24.6	15.5333	0.63198	202.867	97.4667	105.4	186.667	90.1333	96.5333	0.919809	0.925189	0.916511
21	b094	1.71333	32.26	5.34	73.4933	59.5	60	72	74	1.21085	1.23368	24.7333	13.9333	0.563816	213.133	106	107.133	191.733	94.6	97.1333	0.902049	0.901675	0.909471
22	b092	5.03333	30.7067	24.9667	63.72	60.5	62	64.5	66	1.06612	1.06453	23.4	20.0667	0.856462	202.6	99	103.6	216.733	113.267	103.467	1.07092	1.1436	1.00038
23	b087	5.03333	28.7	24.1333	66.2333	62.5	63.5	65	66.5	1.04022	1.04727	24.3333	21.2	0.870644	211.067	101.6	109.467	218.733	110.4	108.333	1.04018	1.09012	0.994825
24	b055	6.79333	29.3	29.9867	65.6267	61	62	64	66	1.04918	1.06452	23.2667	22.1333	0.951349	219	113.2	105.8	230.6	122.133	108.467	1.05421	1.08004	1.02628
25	b049	2.32333	30.7533	6.40667	68.2933	61.5	63.5	73	75.5	1.18681	1.18899	24.7333	15.2667	0.619052	206.333	101.2	105.133	177.933	91.4667	86.4667	0.864056	0.908373	0.824534
26	b047	1.85333	31.44	6.28667	71.44	58.5	57.5	70	71	1.19652	1.23518	24.9333	16.4667	0.660475	211.067	101.467	109.6	208.667	103.933	104.733	0.989468	1.02625	0.955691
27	b035	5.55333	34.2467	26.8733	71.5733	59	60.5	62	63	1.05148	1.04155	24.4	21.2	0.870243	200	97.8667	102.133	216.6	109.267	107.333	1.08487	1.11824	1.05258
28	b030	6.14667	32.8533	32.2567	73.9733	58.5	59.5	62.5	63.5	1.06798	1.06685	23.9333	20.9667	0.876346	201	94.5333	106.467	213.567	102.367	111.2	1.06302	1.08452	1.04432
29	b001	2.02667	33.2867	5.32	71.58	60	61	71.5	73.5	1.19158	1.20484	24.7333	15.4	0.623704	195.333	98.0667	97.2667	176.2	82.1333	94.0667	0.902346	0.84058	0.966344
30	m097	5.53333	35.2933	29.0267	72.02	56.5	57	59.5	61	1.05361	1.0705	26	23.4667	0.903726	249.8	118.867	130.933	265	125.533	139.467	1.06111	1.05679	1.06601
31	m093	1.91333	30.8533	7.26	68.0933	54.5	55.5	64.5	66.5	1.18367	1.19838	27.1333	17.9333	0.661029	234	108.333	125.667	238.8	101.333	137.467	1.0213	0.937064	1.09686
32	m079	2.31333	29.7067	8.5	68.2067	54.5	54.5	63	64.5	1.15684	1.1835	26.4	19.6	0.743388	240.867	113.867	127	238.733	104.867	133.867	0.991499	0.921504	1.05733
33	m051	2.23333	30.4667	6.04	69.1533	56	57	66	67.5	1.17863	1.18442	26.4667	17.9333	0.677846	255.6	127.667	127.933	254.2	120.333	133.867	0.994836	0.941611	1.0475
34	m048	2.53333	34.06	7.22	74.8267	55.5	55.5	66.5	67	1.19821	1.20731	25.4	17.9667	0.70914	236.733	107.467	129.267	223.333	92.3	131.033	0.943767	0.861976	1.01415
35	m043	1.85333	26.98	6.76	81.5067	54.5	55.5	66	67	1.21111	1.20731	27.2667	17.9333	0.657806	251.933	123.6	128.333	243.933	114	129.933	0.96844	0.924549	1.01274
36	m038	2.24667	29.24	6.98	75.18	56	57.5	68.5	67	1.22472	1.16531	27	17.8667	0.661267	232.667	106.133	126.533	237.667	99.3333	138.333	1.02199	0.938011	1.09438
37	m035	2.02667	31.1867	7.14667	73.66	54.5	59.5	65	66.5	1.19242	1.12344	28.2667	18.3333	0.648445	228.267	109.533	118.733	237.333	111	126.333	1.04186	1.01561	1.07044
38	B73	4.74667	27.4867	22.1533	64.5533	59.5	61.5	63	65	1.0589	1.05698	22.3333	20.5333	0.919898	200.467	95.2	105.267	211.267	107.133	104.133	1.05476	1.12848	0.98966
39	Mo17	2.04667	31.1733	5.69333	78.18	53	54.5	65	67	1.22642	1.22929	28.1333	18.8	0.668051	228.8	107.467	121.333	232.267	100.6	131.667	1.01587	0.937953	1.08705
